# Surface exclusion of IncC conjugative plasmids and their relatives

**DOI:** 10.1101/2023.05.15.540745

**Authors:** Nicolas Rivard, Malika Humbert, Kévin T. Huguet, Aurélien Fauconnier, César Pérez Bucio, Eve Quirion, Vincent Burrus

## Abstract

The phenomenon of exclusion allows conjugative plasmids to selectively impede the entry of identical or related elements into their host cell to prevent the resulting instability. Entry exclusion blocks DNA translocation into the recipient cell, whereas surface exclusion destabilizes the mating pair. IncC conjugative plasmids largely contribute to the dissemination of antibiotic-resistance genes in Gammaproteobacteria. IncC plasmids are known to exert exclusion against their relatives, including IncC and IncA plasmids, yet the entry exclusion factor *eexC* alone does not account for the totality of the exclusion phenotype. In this study, a transposon-directed insertion sequencing approach identified *sfx* as necessary and sufficient for the remaining exclusion phenotype. Sfx is an exclusion factor unrelated to the ones described to date. A cell fractionation assay localized Sfx in the outer membrane. Reverse transcription PCR and beta-galactosidase experiments showed that *sfx* is expressed constitutively at a higher level than *eexC*. A search in Gammaproteobacteria genomes identified Sfx homologs encoded by IncC, IncA and related, untyped conjugative plasmids and an uncharacterized family of integrative and mobilizable elements that likely rely on IncC plasmids for their mobility. Mating assays demonstrated that *sfx* is not required in the donor for exclusion, ruling out Sfx as the exclusion target. Instead, complementation assays revealed that the putative adhesin TraN in the donor mediates the specificity of surface exclusion. Mating assays with TraN homologs from related untyped plasmids from *Aeromonas* spp. and *Photobacterium damselae* identified two surface exclusion groups, with each Sfx being specific of TraN homologs from the same group. Together, these results allow us to better understand the apparent incompatibility between IncA and IncC plasmids and to propose a mechanistic model for surface exclusion mediated by Sfx in IncC plasmids and related elements, with implications for the rampant dissemination of antibiotic resistance.

**Author summary:** Bacterial conjugation plays a pivotal role in the evolution of bacterial populations. The circulation of drug resistance genes bolsters the emergence of multidrug-resistant pathogens, with which contemporary medicine struggles to cope. Exclusion is a natural process preventing the redundant acquisition of a plasmid via conjugation by a host harbouring an identical or similar plasmid. Although exclusion has been known for the past half-century, the mechanisms involved remain poorly understood. This study describes an exclusion factor, Sfx, encoded by IncC, IncA and related conjugative plasmids and by unrelated integrative and mobilizable elements. We report that Sfx is a lipoprotein of the recipient that selectively inhibits conjugation based on the adhesin TraN expressed at the surface of the donor. We propose a mechanistic model for Sfx-mediated exclusion. Ultimately, a better understanding of exclusion could facilitate the design of conjugation inhibitors targeting mating pair formation to curb the circulation of drug-resistance genes in healthcare settings, agriculture, animal husbandry and food and drug production.
