## Supplemental File 1 for "Surface exclusion of IncC conjugative plasmids and their relatives"

### Sheet: Fig 1C
Figure 1C
Gene name	Input		Output		Ratio
	40A	40B	41A'	41B	41A'/40A	41B/40B	Mean
vcrx001	0.0037037	0	0.0203704	0.00555556	5.5	0	2.75
vcrx002	0	0.00694444	0.0104167	0.00694444	0	1	0.5
vcrx003	0	0	0.000908265	0.000908265	0	0	0
vcrx004	0	0	0.017094	0	0	0	0
vcrx005	0	0	0	0	0	0	0
vcrx006	0.0045977	0.00689655	0.0344828	0.00689655	7.5	1	4.25
vcrx007	0.00716846	0.0062724	0.031362	0.0116487	4.375	1.85714	3.11607
vcrx008	0	0.0155039	0.0310078	0.00775194	0	0.5	0.25
vcrx009	0.00656814	0.00656814	0.0394089	0.0180624	6	2.75	4.375
vcrx010	0.00766284	0.00574713	0.032567	0.00766284	4.25	1.33333	2.79167
vcrx011	0.00766284	0.00957854	0.032567	0.0172414	4.25	1.8	3.025
vcrx012	0.0189873	0.0126582	0.0295359	0.0126582	1.55556	1	1.27778
vcrx013	0.00634921	0.00952381	0.0253968	0.0031746	4	0.333333	2.16667
vcrx014	0.00935673	0.00935673	0.0245614	0.0105263	2.625	1.125	1.875
vcrx015	0.00833333	0.009375	0.0333333	0.00833333	4	0.888889	2.44444
vcrx016	0.00929152	0.0116144	0.0371661	0.0162602	4	1.4	2.7
vcrx017	0.016317	0.011655	0.0512821	0.016317	3.14286	1.4	2.27143
vcrx018	0.00555556	0.0194444	0.0638889	0.025	11.5	1.28571	6.39286
vcrx019	0.00671141	0.00671141	0.0536913	0.01566	8	2.33333	5.16667
vcrx020	0.0154143	0.0154143	0.0500963	0.00770713	3.25	0.5	1.875
vcrx021	0.0219298	0.0175439	0.0482456	0.00877193	2.2	0.5	1.35
vcrx022	0.00815851	0.013986	0.034965	0.011655	4.28571	0.833333	2.55952
vcrx023	0.010582	0.00529101	0.037037	0.015873	3.5	3	3.25
vcrx024	0.0170455	0.0113636	0.0511364	0.0151515	3	1.33333	2.16667
vcrx025	0	0.010989	0.047619	0.018315	0	1.66667	0.833333
vcrx026	0.00680272	0.00340136	0.0238095	0.0136054	3.5	4	3.75
vcrx027	0	0.00330033	0	0.0264026	0	8	4
vcrx028	0.00569801	0.002849	0.019943	0.00854701	3.5	3	3.25
kanR	0	0	0.00251572	0	0	0	0
vcrx029	0.00367647	0.00490196	0.0196078	0.00490196	5.33333	1	3.16667
vcrx030	0.0224359	0.0160256	0.0673077	0.025641	3	1.6	2.3
vcrx031	0.00508906	0	0	0	0	0	0
vcrx032	0.000846024	0.000846024	0	0	0	0	0
vcrx033	0	0	0.003663	0	0	0	0
vcrx034	0.0157233	0.0267296	0.0440252	0.0188679	2.8	0.705882	1.75294
vcrx035	0.00694444	0.00694444	0	0.00694444	0	1	0.5
vcrx036	0.00793651	0.010582	0.0238095	0.010582	3	1	2
vcrx037	0.0283688	0.0283688	0.0567376	0.0248227	2	0.875	1.4375
vcrx038	0.0237037	0.0148148	0.0488889	0.0133333	2.0625	0.9	1.48125
vcrx039	0.0197239	0.0157791	0.0808679	0.0197239	4.1	1.25	2.675
vcrx040	0.00961538	0.00961538	0.0352564	0.0160256	3.66667	1.66667	2.66667
vcrx041	0.0239521	0.0159681	0.0598802	0.0219561	2.5	1.375	1.9375
vcrx042	0.0119048	0.0140056	0.0448179	0.0210084	3.76471	1.5	2.63235
vcrx043	0.0141844	0.0248227	0.0319149	0.0177305	2.25	0.714286	1.48214
vcrx044	0.00980392	0.0147059	0.0372549	0.0196078	3.8	1.33333	2.56667
vcrx045	0.0163305	0.0134486	0.0461095	0.0220941	2.82353	1.64286	2.23319
vcrx046	0.0155039	0	0.0775194	0.0310078	5	0	2.5
vcrx047	0.00584795	0.00779727	0.0253411	0.00974659	4.33333	1.25	2.79167
vcrx048	0.0200669	0.0156076	0.0479376	0.0167224	2.38889	1.07143	1.73016
vcrx049	0.0147059	0.00490196	0.0441176	0.0171569	3	3.5	3.25
vcrx050	0.0189702	0.0108401	0.0542005	0.0108401	2.85714	1	1.92857
vcrx051	0	0.00877193	0.0438596	0.0263158	0	3	1.5
vcrx052	0.00913242	0.0136986	0.0319635	0.0136986	3.5	1	2.25
vcrx053	0.012945	0.0113269	0.0598706	0.012945	4.625	1.14286	2.88393
vcrx054	0.0162602	0.00813008	0.0162602	0.00813008	1	1	1
vcrx055	0.0266667	0.03	0.0733333	0.0266667	2.75	0.888889	1.81944
vcrx056	0.0122699	0.0224949	0.0347648	0.0245399	2.83333	1.09091	1.96212
vcrx057	0.0177839	0.0164159	0.0560876	0.0227998	3.15385	1.38889	2.27137
vcrx058	0.00854701	0.0128205	0.0470085	0.025641	5.5	2	3.75
vcrx059	0.0177994	0.0161812	0.0420712	0.0242718	2.36364	1.5	1.93182
vcrx060	0.0100705	0.0114132	0.0302115	0.0134273	3	1.17647	2.08824
vcrx061	0.0117899	0.0107181	0.0326902	0.0155413	2.77273	1.45	2.11136
vcrx062	0.00512821	0.0017094	0.0324786	0.0188034	6.33333	11	8.66667
vcrx063	0.0174603	0.0126984	0.0539683	0.015873	3.09091	1.25	2.17045
vcrx064	0.01566	0.0111857	0.0447427	0.0201342	2.85714	1.8	2.32857
vcrx065	0.010582	0.0132275	0.0396825	0.015873	3.75	1.2	2.475
vcrx066	0.0180995	0.0301659	0.0467572	0.0301659	2.58333	1	1.79167
vcrx067	0.0070922	0.0070922	0.035461	0.0070922	5	1	3
vcrx068	0.0138889	0	0.0763889	0.0138889	5.5	0	2.75
vcrx069	0.0136612	0.0136612	0.0464481	0.0163934	3.4	1.2	2.3
vcrx070	0.0460993	0.0248227	0.0283688	0.035461	0.615385	1.42857	1.02198
vcrx071	0.0318979	0.0334928	0.0366826	0.0255183	1.15	0.761905	0.955952
vcrx072	0.0446623	0.0337691	0.0588235	0.0337691	1.31707	1	1.15854
vcrx073	0.0235383	0.0212604	0.0356872	0.0205011	1.51613	0.964286	1.24021
vcrx074	0.0569948	0.0535406	0.0414508	0.0483592	0.727273	0.903226	0.815249
vcrx075	0.0286458	0.0286458	0.0651042	0.0260417	2.27273	0.909091	1.59091
vcrx076	0.0173536	0.016992	0.0638106	0.0229573	3.67708	1.35106	2.51407
vcrx077	0.019774	0.0141243	0.0480226	0.0169492	2.42857	1.2	1.81429
vcrx078	0.0273693	0.0191993	0.0445261	0.0183824	1.62687	0.957447	1.29216
vcrx079	0	0.00314465	0	0.00943396	0	3	1.5
vcrx080	0.0244821	0.0131827	0.0225989	0.0188324	0.923077	1.42857	1.17582
vcrx081	0.0164204	0.0131363	0.0410509	0.0164204	2.5	1.25	1.875
vcrx082	0.00892857	0.016369	0.0491071	0.0133929	5.5	0.818182	3.15909
vcrx083	0.015873	0.0128968	0.0456349	0.0208333	2.875	1.61538	2.24519
vcrx084	0.0250089	0.0182208	0.0643087	0.0285816	2.57143	1.56863	2.07003
vcrx085	0.018583	0.0243902	0.178862	0.068525	9.625	2.80952	6.21726
vcrx086	0.029595	0.0280374	0.046729	0.0186916	1.57895	0.666667	1.12281
vcrx087	0.0155763	0.0186916	0.046729	0.0155763	3	0.833333	1.91667
vcrx088	0.00537634	0.0107527	0.0268817	0.0215054	5	2	3.5
vcrx089	0.0144479	0.0185759	0.0619195	0.0185759	4.28571	1	2.64286
vcrx090	0.0154525	0.01766	0.0584989	0.0209713	3.78571	1.1875	2.48661
vcrx091	0.00757576	0.0132576	0.0606061	0.0113636	8	0.857143	4.42857
vcrx092	0.0145349	0.0155039	0.0649225	0.0164729	4.46667	1.0625	2.76458
vcrx093	0.0178042	0.00791296	0.0514342	0.0138477	2.88889	1.75	2.31944
vcrx094	0.0125196	0.0109546	0.0492958	0.014867	3.9375	1.35714	2.64732
vcrx095	0.0183639	0.0155815	0.0584307	0.0178075	3.18182	1.14286	2.16234
vcrx096	0.0143149	0.0184049	0.0695297	0.0163599	4.85714	0.888889	2.87302
vcrx097	0.021645	0.021645	0.0649351	0.017316	3	0.8	1.9
vcrx098	0.0185185	0.0148148	0.0685185	0.0185185	3.7	1.25	2.475
vcrx099	0.00998004	0.00798403	0.0518962	0.0139721	5.2	1.75	3.475
vcrx100	0.0144444	0.0133333	0.0666667	0.0155556	4.61538	1.16667	2.89103
vcrx101	0.00888889	0.00888889	0.0311111	0	3.5	0	1.75
vcrx102	0.0179487	0.0153846	0.0692308	0.025641	3.85714	1.66667	2.7619
vcrx103	0.0223714	0.00894855	0.0604027	0.00447427	2.7	0.5	1.6
vcrx104	0.0164609	0.0164609	0.0452675	0.00823045	2.75	0.5	1.625
vcrx105	0.015625	0.03125	0.0625	0.0260417	4	0.833333	2.41667
vcrx106	0.0112994	0.00847458	0.0254237	0.00847458	2.25	1	1.625
vcrx107	0.0057971	0.0202899	0.0637681	0.0231884	11	1.14286	6.07143
vcrx108	0.00660066	0.00990099	0.0693069	0.0165017	10.5	1.66667	6.08333
vcrx109	0.0178352	0.0116851	0.0553506	0.0196802	3.10345	1.68421	2.39383
vcrx110	0.0115741	0.0162037	0.0393519	0.0115741	3.4	0.714286	2.05714
vcrx111	0.00540541	0.0108108	0.0666667	0.0144144	12.3333	1.33333	6.83333
vcrx112	0.0206718	0.00516796	0.0645995	0.00258398	3.125	0.5	1.8125
vcrx113	0.0155039	0.0171359	0.0591595	0.0155039	3.81579	0.904762	2.36028
vcrx114	0.0245098	0.0147059	0.0196078	0.0196078	0.8	1.33333	1.06667
vcrx115	0.0132013	0.0132013	0.0825083	0.00825083	6.25	0.625	3.4375
vcrx116	0.0259259	0.0185185	0.0740741	0.0148148	2.85714	0.8	1.82857
vcrx117	0.0182648	0.0182648	0.0639269	0.0182648	3.5	1	2.25
vcrx118	0.0250896	0.0215054	0.0824373	0.0268817	3.28571	1.25	2.26786
vcrx119	0.0176056	0.0140845	0.0610329	0.0140845	3.46667	1	2.23333
vcrx120	0	0.0136054	0.0408163	0.0272109	0	2	1
vcrx121	0.0206718	0.0180879	0.0671835	0.0310078	3.25	1.71429	2.48214
vcrx122	0.0104167	0.00810185	0.0335648	0.0150463	3.22222	1.85714	2.53968
vcrx123	0.00358423	0.00716846	0.0107527	0.0215054	3	3	3
vcrx124	0.0125	0.0125	0.0708333	0.0333333	5.66667	2.66667	4.16667
vcrx125	0.00854701	0	0.025641	0.00854701	3	0	1.5
vcrx126	0.0298507	0.0124378	0.0572139	0.0149254	1.91667	1.2	1.55833
vcrx127	0.0123967	0.0123967	0.0426997	0.0192837	3.44444	1.55556	2.5
vcrx128	0.0134212	0.010981	0.0478282	0.0151293	3.56364	1.37778	2.47071
vcrx129	0.0586081	0.0549451	0.117216	0.179487	2	3.26667	2.63333
vcrx130	0.0860927	0.0794702	0.216336	0.108168	2.51282	1.36111	1.93697
vcrx131	0.0281924	0.0348259	0.0862355	0.0364842	3.05882	1.04762	2.05322
vcrx132	0.0070922	0.0035461	0.0319149	0.0070922	4.5	2	3.25
vcrx133	0.00653595	0.00653595	0.0457516	0.0130719	7	2	4.5
vcrx134	0.0130354	0.00744879	0.0372439	0.018622	2.85714	2.5	2.67857
vcrx135	0.0118694	0.00395648	0.0346192	0.016815	2.91667	4.25	3.58333
vcrx136	0.0206897	0.00344828	0.0321839	0.0137931	1.55556	4	2.77778
vcrx137	0.00406504	0.00813008	0.050813	0.00609756	12.5	0.75	6.625
vcrx138	0.0216895	0.0216895	0.0753425	0.0239726	3.47368	1.10526	2.28947
vcrx139	0.00960615	0.00960615	0.0336215	0.0144092	3.5	1.5	2.5
vcrx140	0.0215054	0.0179211	0.0609319	0.0250896	2.83333	1.4	2.11667
vcrx141	0.0119048	0.0152116	0.0489418	0.0152116	4.11111	1	2.55556
vcrx142	0.0126336	0.01069	0.0379009	0.0126336	3	1.18182	2.09091
vcrx143	0.013947	0.0132497	0.0460251	0.0132497	3.3	1	2.15
vcrx144	0.0188105	0.0141079	0.046473	0.0210235	2.47059	1.4902	1.98039
cat	0.0187793	0.00156495	0.0547731	0.0109546	2.91667	7	4.95833
vcrx146	0.032967	0.032967	0.0586081	0.025641	1.77778	0.777778	1.27778
vcrx147	0.0636704	0.0842697	0.0430712	0.082397	0.676471	0.977778	0.827124
vcrx148	0.0344828	0.0295567	0.0328407	0.0262726	0.952381	0.888889	0.920635
vcrx149	0.0144928	0.00905797	0.0380435	0.0108696	2.625	1.2	1.9125
vcrx150	0.00238095	0.00238095	0.0214286	0.00952381	9	4	6.5
vcrx151	0.0333333	0.0238095	0.0571429	0.0285714	1.71429	1.2	1.45714
vcrx152	0.00914634	0.0142276	0.0609756	0.0223577	6.66667	1.57143	4.11905

### Sheet: Fig 1D
Figure 1D
Donor: KH95 pVCR94Kn pClo
Recipient: GG56
In recipients			Donors (CFUs/ml)			Recipients (CFUs/ml)			Exc. pClo (CFUs/ml)			Exc. pClo/Donors					Exc. pClo/Recipients					Exclusion index
pVCR94Sp	attBλ::pAH56	pBeloBAC11	R1	R2	R3	R1	R2	R3	R1	R2	R3	R1	R2	R3	Mean	SEM	R1	R2	R3	Mean	SEM	Mean	SEM
Ø	Ø	Ø	129000000	84000000	60000000	73000000	51000000	72000000	630000	650000	370000	0.00488372	0.0077381	0.00616667	0.00626283	0.000825388	0.00863014	0.0127451	0.00513889	0.00883804	0.00219818
WT	Ø	Ø	42000000	25000000	60000000	32000000	12000000	23000000	820	710	1050	1.95238e-05	2.84e-05	1.75e-05	2.18079e-05	3.34741e-06	2.5625e-05	5.91667e-05	4.56522e-05	4.34813e-05	9.7433e-06	287.181	58.0999
Δ018-019	Ø	Ø	136000000	137000000	104000000	41000000	53000000	39000000	2400	2500	2110	1.76471e-05	1.82482e-05	2.02885e-05	1.87279e-05	7.99344e-07	5.85366e-05	4.71698e-05	5.41026e-05	5.32697e-05	3.30763e-06	334.412	46.3263
Δ062	Ø	Ø	28000000	52000000	50000000	20500000	43000000	34000000	700	800	1700	2.5e-05	1.53846e-05	3.4e-05	2.47949e-05	5.37478e-06	3.41463e-05	1.86047e-05	5e-05	3.42503e-05	9.06321e-06	252.586	64.0782
Δ107-108	Ø	Ø	135000000	118000000	110000000	48000000	70000000	50000000	3300	2600	2400	2.44444e-05	2.20339e-05	2.18182e-05	2.27655e-05	8.41775e-07	6.875e-05	3.71429e-05	4.8e-05	5.12976e-05	9.27198e-06	275.102	37.656
Δ111	Ø	Ø	99000000	119000000	149000000	40000000	55000000	71000000	2400	1900	2800	2.42424e-05	1.59664e-05	1.87919e-05	1.96669e-05	2.42881e-06	6e-05	3.45455e-05	3.94366e-05	4.46607e-05	7.79854e-06	318.445	57.5149
Δ137	Ø	Ø	99000000	116000000	100000000	28000000	64000000	43000000	2700	3500	2700	2.72727e-05	3.01724e-05	2.7e-05	2.81484e-05	1.01507e-06	9.64286e-05	5.46875e-05	6.27907e-05	7.13023e-05	1.27791e-05	222.493	30.4007
Δacr2	Ø	Ø	75000000	58000000	30000000	63000000	31000000	41000000	1130	1200	860	1.50667e-05	2.06897e-05	2.86667e-05	2.14743e-05	3.94554e-06	1.79365e-05	3.87097e-05	2.09756e-05	2.58739e-05	6.47756e-06	291.643	65.9439
ΔeexC	Ø	Ø	102000000	124000000	94000000	50000000	62000000	64000000	63000	69000	81000	0.000617647	0.000556452	0.000861702	0.0006786	9.32397e-05	0.00126	0.0011129	0.00126563	0.00121284	4.99961e-05	9.22904	1.7571
ΔeexC	eexC	Ø	17800000	37700000	23000000	61000000	81000000	67000000	1070	1050	770	6.01124e-05	2.78515e-05	3.34783e-05	4.04807e-05	9.94932e-06	1.7541e-05	1.2963e-05	1.14925e-05	1.39988e-05	1.82123e-06	154.711	43.1466
Δsfx	Ø	Ø	100000000	133000000	113000000	40000000	67000000	75000000	44000	47000	54000	0.00044	0.000353383	0.000477876	0.000423753	3.68446e-05	0.0011	0.000701493	0.00072	0.000840498	0.000129861	14.7794	2.33351
Δsfx	sfx	Ø	31000000	29000000	37000000	46000000	39000000	48000000	640	800	870	2.06452e-05	2.75862e-05	2.35135e-05	2.3915e-05	2.01374e-06	1.3913e-05	2.05128e-05	1.8125e-05	1.7517e-05	1.9293e-06	261.879	40.9565
ΔeexCΔsfx	Ø	Ø	127000000	120000000	76000000	53000000	74000000	74000000	1000000	1290000	1160000	0.00787402	0.01075	0.0152632	0.0112957	0.00215044	0.0188679	0.0174324	0.0156757	0.0173253	0.000923077	0.554442	0.128377
Ø	Ø	eexC-sfx	118000000	122000000	126000000	62000000	44000000	64000000	2910	2380	3190	2.4661e-05	1.9508e-05	2.5317e-05	2.3162e-05	1.83679e-06	4.69355e-05	5.40909e-05	4.98438e-05	5.02901e-05	2.0776e-06	270.392	41.5893

### Sheet: Fig 2D
Figure 2D
Strain: GG56 pVCR94Kn eex'-'lacZ
pVCR94Kn	pBAD30	Arabinose	Duration (s)			OD600			OD420			OD550			Enzymatic activity
eex'-'lacZ															(Miller units)
WT	Ø	−	91113	85337	90041	0.42	0.337	0.486	0.081	0.057	0.118	-0.001	-0.001	0	0.129745	0.122572	0.161792
WT	Ø	+	90976	85172	89920	0.417	0.355	0.505	0.085	0.063	0.117	-0.001	0.002	0	0.137201	0.118071	0.154593
ΔacaCD	Ø	−	91088	85284	90001	0.457	0.33	0.475	0.095	0.066	0.118	0.002	-0.001	0.001	0.131885	0.144437	0.163156
ΔacaCD	Ø	+	90915	85109	89871	0.455	0.327	0.476	0.087	0.092	0.122	0.001	-0.001	0.001	0.123651	0.202115	0.168659
ΔacaCD	acaCD	−	91033	85229	89957	0.48	0.373	0.435	0.116	0.087	0.141	0	0.001	0.001	0.159283	0.160898	0.213512
ΔacaCD	acaCD	+	90855	85050	89821	0.451	0.386	0.416	0.235	0.102	0.143	0.001	0.001	0.003	0.341545	0.18322	0.221193
Strain: GG56 pVCR94Kn sfx'-'lacZ
pVCR94Kn	pBAD30	Arabinose	Duration (s)			OD600			OD420			OD550			Enzymatic activity
sfx'-'lacZ															(Miller units)
WT	Ø	−	1754	1786	2027	0.475	0.416	0.545	0.34	0.251	0.378	0.001	-0.002	0.001	24.3594	20.5525	20.4351
WT	Ø	+	1622	1627	1894	0.474	0.426	0.53	0.237	0.27	0.369	0	-0.001	0.002	18.4957	23.5247	21.8465
ΔacaCD	Ø	−	1709	1744	1980	0.468	0.383	0.514	0.331	0.256	0.428	0.002	-0.001	0.003	24.5683	23.1529	24.9234
ΔacaCD	Ø	+	1592	1577	1837	0.478	0.402	0.498	0.284	0.261	0.336	0.002	-0.001	0.002	22.1163	24.8677	21.8074
ΔacaCD	acaCD	−	1664	1690	1947	0.456	0.385	0.494	0.342	0.287	0.357	0.002	-0.001	0.003	26.7665	26.6272	21.9428
ΔacaCD	acaCD	+	976	1298	1523	0.453	0.398	0.477	0.415	0.234	0.341	0.003	-0.001	0.001	55.6061	27.3807	28.019
Strain: GG56 pVCR94Kn traN'-'lacZ
pVCR94Kn	pBAD30	Arabinose	Duration (s)			OD600			OD420			OD550			Enzymatic activity
sfx'-'lacZ															(Miller units)
WT	Ø	−	82150	82148	82143	0.734	0.725	0.713	0.097	0.081	0.082	0.002	0.001	0.003	0.0930378	0.0798391	0.0786266
WT	Ø	+	82078	82075	82086	0.743	0.734	0.741	0.101	0.112	0.111	0.001	0	0.002	0.0976486	0.111548	0.106041
ΔacaCD	Ø	−	82126	82111	82100	0.732	0.735	0.75	0.086	0.072	0.078	0	0.002	0.001	0.0858337	0.0681009	0.0742996
ΔacaCD	Ø	+	82076	82076	82081	0.702	0.724	0.692	0.085	0.09	0.091	0	0.001	0.003	0.088515	0.0891069	0.0905809
ΔacaCD	acaCD	−	82113	82102	82105	0.707	0.713	0.707	0.072	0.057	0.11	-0.001	0	0	0.0762223	0.0584229	0.113699
ΔacaCD	acaCD	+	726	739	739	0.608	0.627	0.616	0.659	0.771	0.663	0.003	0.004	0.005	88.8634	98.9311	86.2323

### Sheet: Fig 4
Figure 4
A
Donor: VB112 pClo
Recipient: GG56 pVCR94Kn
In donor	Donors (CFUs/ml)			Recipients (CFUs/ml)			Exc. pClo (CFUs/ml)			Exc. pClo/Donors					Exc. pClo/Recipients
pVCR94Kn	R1	R2	R3	R1	R2	R3	R1	R2	R3	R1	R2	R3	Mean	SEM	R1	R2	R3	Mean	SEM
WT	49000000	45000000	103000000	39000000	54000000	89000000	990	1070	1090	2.02041e-05	2.37778e-05	1.05825e-05	1.81881e-05	3.94025e-06	2.53846e-05	1.98148e-05	1.22472e-05	1.91489e-05	3.80704e-06
ΔeexC	63200000	53000000	50000000	53000000	34000000	45000000	1520	900	680	2.40506e-05	1.69811e-05	1.36e-05	1.82106e-05	3.07883e-06	2.86792e-05	2.64706e-05	1.51111e-05	2.34203e-05	4.20324e-06
Δsfx	79000000	52000000	114000000	36000000	43000000	82000000	710	570	650	8.98734e-06	1.09615e-05	5.70175e-06	8.55021e-06	1.53402e-06	1.97222e-05	1.32558e-05	7.92683e-06	1.3635e-05	3.41031e-06
ΔeexCΔsfx	38000000	62000000	94000000	30000000	57000000	70000000	290	530	550	7.63158e-06	8.54839e-06	5.85106e-06	7.34368e-06	7.91845e-07	9.66667e-06	9.29825e-06	7.85714e-06	8.94069e-06	5.52111e-07
B
Donor: GG56 pVCR94Sp ΔtraN
Recipient: CAG18439
In donor	In recipient	Donors (CFUs/ml)			Recipients (CFUs/ml)			Exc. pVCR94 (CFUs/ml)			Exc. pVCR94/Donors					Exc. pVCR94/Recipients					Exclusion
pBAD30	attBλ::pAH56	R1	R2	R3	R1	R2	R3	R1	R2	R3	R1	R2	R3	Mean	SEM	R1	R2	R3	Mean	SEM	index
traN94	Ø	9800000	3400000	2300000	96000000	28000000	21000000	14300	4100	4000	0.00145918	0.00120588	0.00173913	0.00146807	0.000154	0.000148958	0.000146429	0.000190476	0.000161954	1.42796e-05	1
traN94	sfx94	1500000	1500000	1400000	30000000	18000000	20000000	41	40	90	2.73333e-05	2.66667e-05	6.42857e-05	3.94286e-05	1.24301e-05	1.36667e-06	2.22222e-06	4.5e-06	2.6963e-06	9.35059e-07	37.2335
traNAQU1	Ø	2800000	1800000	1200000	21000000	20000000	14000000	1500	1300	1100	0.000535714	0.000722222	0.000916667	0.000724868	0.000109979	7.14286e-05	6.5e-05	7.85714e-05	7.16667e-05	3.91954e-06	1
traNAQU1	sfx94	1600000	1600000	1400000	12000000	12000000	8000000	4100	3300	3500	0.0025625	0.0020625	0.0025	0.002375	0.000157288	0.000341667	0.000275	0.0004375	0.000351389	4.71609e-05	0.305207
C
Donor: GG56 pVCR94Sp ΔtraN
Recipient: CAG18439
In donor	In recipient	Donors (CFUs/ml)			Recipients (CFUs/ml)			Exc. pVCR94 (CFU/ml)			Exc. pVCR94/Donors					Exclusion	Exc. pVCR94/Recipients
pBAD30	attBλ::pAH56	R1	R2	R3	R1	R2	R3	R1	R2	R3	R1	R2	R3	Mean	SEM	index	R1	R2	R3	Mean	SEM
traN94	Ø	9800000	3400000	2300000	96000000	28000000	21000000	14300	4100	4000	0.00145918	0.00120588	0.00173913	0.00146807	0.000154		0.000148958	0.000146429	0.000190476	0.000161954	1.42796e-05
traN94	sfx94	1500000	1500000	1400000	30000000	18000000	20000000	41	40	90	2.73333e-05	2.66667e-05	6.42857e-05	3.94286e-05	1.24301e-05	37.2335	1.36667e-06	2.22222e-06	4.5e-06	2.6963e-06	9.35059e-07
traN94	sfxAsa4c	22900000	1800000	2200000	151000000	26000000	28000000	1340	230	160	5.85153e-05	0.000127778	7.27273e-05	8.63401e-05	2.11211e-05	17.0033	8.87417e-06	8.84615e-06	5.71429e-06	7.81154e-06	1.04866e-06
traN94	sfxAhD4-1	5000000	2000000	1300000	145000000	23000000	27000000	820	130	90	0.000164	6.5e-05	6.92308e-05	9.94103e-05	3.2318e-05	14.7677	5.65517e-06	5.65217e-06	3.33333e-06	4.88023e-06	7.73447e-07
traN94	sfxAQU1	17000000	2000000	800000	374000000	16000000	19000000	59000	5500	5000	0.00347059	0.00275	0.00625	0.00415686	0.00106704	0.353167	0.000157754	0.00034375	0.000263158	0.000254887	5.38514e-05
traN94	sfxAut1	170000000	1.43333e+08	140000000	1.96667e+09	1.63333e+09	1.86667e+09	13333.3	16333.3	14000	7.84314e-05	0.000113953	0.0001	9.74616e-05	1.03326e-05	15.063	6.77966e-06	1e-05	7.5e-06	8.09322e-06	9.75804e-07
traNAsa4c	Ø	3400000	2300000	2800000	35000000	25000000	29000000	2400	3100	2100	0.000705882	0.00134783	0.00075	0.000934569	0.00020702		6.85714e-05	0.000124	7.24138e-05	8.83284e-05	1.78703e-05
traNAsa4c	sfx94	2800000	1600000	1800000	28000000	27000000	16000000	29	34	29	1.03571e-05	2.125e-05	1.61111e-05	1.59061e-05	3.14617e-06	58.7555	1.03571e-06	1.25926e-06	1.8125e-06	1.36916e-06	2.30873e-07
traNAsa4c	sfxAsa4c	1900000	1500000	2000000	19000000	34000000	15000000	68	100	140	3.57895e-05	6.66667e-05	7e-05	5.74854e-05	1.08905e-05	16.2575	3.57895e-06	2.94118e-06	9.33333e-06	5.28449e-06	2.03278e-06
traNAsa4c	sfxAhD4-1	2300000	1900000	1600000	29000000	28000000	27000000	22	35	25	9.56522e-06	1.84211e-05	1.5625e-05	1.45371e-05	2.61369e-06	64.2886	7.58621e-07	1.25e-06	9.25926e-07	9.78182e-07	1.44235e-07
traNAsa4c	sfxAQU1	1600000	1400000	1800000	24000000	25000000	34000000	3000	3500	2900	0.001875	0.0025	0.00161111	0.00199537	0.000263564	0.468369	0.000125	0.00014	8.52941e-05	0.000116765	1.63202e-05
traNAsa4c	sfxAut1	120000000	1.13333e+08	110000000	1.83333e+09	2.03333e+09	1800000000	8666.67	6000	7666.67	7.22222e-05	5.29412e-05	6.9697e-05	6.49535e-05	6.05022e-06	14.3883	4.72727e-06	2.95082e-06	4.25926e-06	3.97912e-06	5.31603e-07
traNAhD4-1	Ø	2400000	2100000	1900000	24000000	18000000	17000000	4300	3600	4400	0.00179167	0.00171429	0.00231579	0.00194058	0.00018893		0.000179167	0.0002	0.000258824	0.000212663	2.38508e-05
traNAhD4-1	sfx94	1800000	1300000	900000	37000000	22000000	21000000	120	120	100	6.66667e-05	9.23077e-05	0.000111111	9.00285e-05	1.28805e-05	21.5552	3.24324e-06	5.45455e-06	4.7619e-06	4.48656e-06	6.53025e-07
traNAhD4-1	sfxAsa4c	2000000	2900000	1900000	23000000	27000000	17000000	210	190	200	0.000105	6.55172e-05	0.000105263	9.19268e-05	1.3205e-05	21.1101	9.13043e-06	7.03704e-06	1.17647e-05	9.31073e-06	1.36773e-06
traNAhD4-1	sfxAhD4-1	1300000	2000000	2000000	22000000	22000000	34000000	90	50	180	6.92308e-05	2.5e-05	9e-05	6.14103e-05	1.9167e-05	31.6003	4.09091e-06	2.27273e-06	5.29412e-06	3.88592e-06	8.78202e-07
traNAhD4-1	sfxAQU1	1500000	1800000	2800000	27000000	13000000	37000000	4600	3500	5700	0.00306667	0.00194444	0.00203571	0.00234894	0.000359828	0.826151	0.00017037	0.000269231	0.000154054	0.000197885	3.59825e-05
traNAhD4-1	sfxAut1	1.36667e+08	1.56667e+08	1.36667e+08	1800000000	1.86667e+09	1.83333e+09	23666.7	18000	21333.3	0.000173171	0.000114894	0.000156098	0.000148054	1.72972e-05	13.1073	1.31481e-05	9.64286e-06	1.16364e-05	1.14758e-05	1.01507e-06
traNAQU1	Ø	2800000	1800000	1200000	21000000	20000000	14000000	1500	1300	1100	0.000535714	0.000722222	0.000916667	0.000724868	0.000109979		7.14286e-05	6.5e-05	7.85714e-05	7.16667e-05	3.91954e-06
traNAQU1	sfx94	1600000	1600000	1400000	12000000	12000000	8000000	4100	3300	3500	0.0025625	0.0020625	0.0025	0.002375	0.000157288	0.305207	0.000341667	0.000275	0.0004375	0.000351389	4.71609e-05
traNAQU1	sfxAsa4c	700000	1100000	1200000	13000000	12000000	14000000	700	1200	620	0.001	0.00109091	0.000516667	0.000869192	0.000178206	0.833956	5.38462e-05	0.0001	4.42857e-05	6.6044e-05	1.72009e-05
traNAQU1	sfxAhD4-1	1200000	1400000	1100000	26000000	29000000	21000000	1500	1600	1800	0.00125	0.00114286	0.00163636	0.00134307	0.000149871	0.539708	5.76923e-05	5.51724e-05	8.57143e-05	6.6193e-05	9.78771e-06
traNAQU1	sfxAQU1	1300000	1400000	1600000	20000000	20000000	12000000	60	41	70	4.61538e-05	2.92857e-05	4.375e-05	3.97299e-05	5.26797e-06	18.2449	3e-06	2.05e-06	5.83333e-06	3.62778e-06	1.13637e-06
traNAQU1	sfxAut1	1.23333e+08	1.26667e+08	1.36667e+08	2500000000	2400000000	2200000000	130000	116667	133333	0.00105405	0.000921053	0.00097561	0.000983572	3.86001e-05	0.736975	5.2e-05	4.86111e-05	6.06061e-05	5.37391e-05	3.57015e-06

### Sheet: S4 Fig
S4 Figure
	pAQU1	pEP-MS-18-199	WP_214053513.1	IEAveTha1	pAsa4c	WP_234576833.1	pAhD4-1	pHDA2C.2	pKAZ5	WP_199478716.1	pEI-2234-3	WP_121926689.1	IEVchAut1	WP_187168763.1	pVCR94	pYULZMPS10	WP_035235290.1	WP_121638668.1
pAQU1	100	33.33	32.37	37.45	35.61	35.97	36.69	36.46	37.05	37.68	36.69	37.05	37.41	38.13	38.13	36.33	35.61	36.1
pEP-MS-18-199	33.33	100	55.48	53.57	58.3	58.66	58.3	59.93	63.25	61.21	60.07	61.13	59.36	60.78	60.78	63.25	40.57	39.29
WP_214053513.1	32.37	55.48	100	58.72	64.44	64.79	64.44	67.61	71.23	69.96	67.37	68.07	67.37	69.12	69.12	67.02	43.82	42.55
IEAveTha1	37.45	53.57	58.72	100	73.24	72.89	71.83	62.5	67.02	67.5	67.73	68.79	66.43	68.09	68.09	66.08	43.21	40.14
pAsa4c	35.61	58.3	64.44	73.24	100	91.99	81.53	68.55	74.04	75.27	74.74	76.84	73.78	76.14	76.14	75.52	43.11	40.43
WP_234576833.1	35.97	58.66	64.79	72.89	91.99	100	81.53	67.14	72.63	74.56	74.39	75.09	72.73	74.39	74.39	73.78	43.46	40.43
pAhD4-1	36.69	58.3	64.44	71.83	81.53	81.53	100	65.37	69.12	70.67	72.28	72.98	71.68	72.28	72.28	72.38	43.11	38.65
pHDA2C.2	36.46	59.93	67.61	62.5	68.55	67.14	65.37	100	76.41	75.18	75	75.7	74.65	77.46	77.46	75.7	45.04	43.77
pKAZ5	37.05	63.25	71.23	67.02	74.04	72.63	69.12	76.41	100	89.08	82.87	84.27	83.92	86.36	86.36	82.87	46.83	43.46
WP_199478716.1	37.68	61.21	69.96	67.5	75.27	74.56	70.67	75.18	89.08	100	85.56	87.32	84.15	87.68	87.68	83.45	48.58	44.48
pEI-2234-3	36.69	60.07	67.37	67.73	74.74	74.39	72.28	75	82.87	85.56	100	88.11	85.31	88.81	88.81	85.31	46.48	43.46
WP_121926689.1	37.05	61.13	68.07	68.79	76.84	75.09	72.98	75.7	84.27	87.32	88.11	100	89.51	90.56	90.56	87.76	48.24	42.4
IEVchAut1	37.41	59.36	67.37	66.43	73.78	72.73	71.68	74.65	83.92	84.15	85.31	89.51	100	90.91	90.91	87.46	47.54	42.76
WP_187168763.1	38.13	60.78	69.12	68.09	76.14	74.39	72.28	77.46	86.36	87.68	88.81	90.56	90.91	100	100	91.61	50	44.52
pVCR94	38.13	60.78	69.12	68.09	76.14	74.39	72.28	77.46	86.36	87.68	88.81	90.56	90.91	100	100	91.61	50	44.52
pYULZMPS10	36.33	63.25	67.02	66.08	75.52	73.78	72.38	75.7	82.87	83.45	85.31	87.76	87.46	91.61	91.61	100	48.59	43.46
WP_035235290.1	35.61	40.57	43.82	43.21	43.11	43.46	43.11	45.04	46.83	48.58	46.48	48.24	47.54	50	50	48.59	100	61.48
WP_121638668.1	36.1	39.29	42.55	40.14	40.43	40.43	38.65	43.77	43.46	44.48	43.46	42.4	42.76	44.52	44.52	43.46	61.48	100
