## Supplemental File 2 for "Surface exclusion of IncC conjugative plasmids and their relatives"

### Sheet: Fig 1D
group1	group2	p	star
WT	Empty recipient	0	****
Δ018-019	Empty recipient	0	****
Δ062	Empty recipient	0	****
Δ107-108	Empty recipient	0	****
Δ111	Empty recipient	0	****
Δ137	Empty recipient	0	****
Δacr2	Empty recipient	0	****
ΔeexC	Empty recipient	6.26e-10	****
ΔeexC peexC	Empty recipient	0	****
Δsfx	Empty recipient	7.27e-12	****
Δsfx psfx	Empty recipient	0	****
peexC psfx	Empty recipient	0	****
ΔeexC	WT	0	****
Δsfx	WT	5.16e-13	****
ΔeexC Δsfx	WT	0	****
ΔeexC	Δ018-019	0	****
Δsfx	Δ018-019	1.62e-13	****
ΔeexC Δsfx	Δ018-019	0	****
ΔeexC	Δ062	1.41e-14	****
Δsfx	Δ062	1.24e-12	****
ΔeexC Δsfx	Δ062	0	****
ΔeexC	Δ107-108	7.22e-15	****
Δsfx	Δ107-108	9.04e-13	****
ΔeexC Δsfx	Δ107-108	0	****
ΔeexC	Δ111	0	****
Δsfx	Δ111	2.22e-13	****
ΔeexC Δsfx	Δ111	0	****
ΔeexC	Δ137	1.01e-13	****
Δsfx	Δ137	5.99e-12	****
ΔeexC Δsfx	Δ137	0	****
ΔeexC	Δacr2	0	****
Δsfx	Δacr2	4.06e-13	****
ΔeexC Δsfx	Δacr2	0	****
ΔeexC peexC	ΔeexC	1.53e-12	****
Δsfx psfx	ΔeexC	1.61e-14	****
ΔeexC Δsfx	ΔeexC	2.7e-12	****
peexC psfx	ΔeexC	9.21e-15	****
Δsfx	ΔeexC peexC	1.09e-10	****
ΔeexC Δsfx	ΔeexC peexC	0	****
Δsfx psfx	Δsfx	1.33e-12	****
ΔeexC Δsfx	Δsfx	4.27e-14	****
peexC psfx	Δsfx	1e-12	****
ΔeexC Δsfx	Δsfx psfx	0	****
peexC psfx	ΔeexC Δsfx	0	****

### Sheet: Fig 2D
group1	group2	p	star	lacZ fusion
ΔacaCD pacaCD ara	WT	0.0454	*	eex
ΔacaCD pacaCD ara	WT ara	0.0414	*	eex
ΔacaCD pacaCD ara	WT	4.49e-14	****	traN
ΔacaCD pacaCD ara	WT ara	5.74e-14	****	traN
ΔacaCD pacaCD ara	ΔacaCD	4.11e-14	****	traN
ΔacaCD pacaCD ara	ΔacaCD ara	4.8e-14	****	traN
ΔacaCD pacaCD ara	pacaCD	4.3e-14	****	traN

### Sheet: Fig 4A
group1	group2	p	star
ΔeexC Δsfx	WT	0.045	*
ΔeexC Δsfx	ΔeexC	0.0385	*

### Sheet: S2 Fig
group1	group2	p	star
ΔeexC peexC	Ø	0.00104	**
Δsfx psfx	Ø	0.00909	**
ΔeexC	WT	0.01	*
Δsfx	WT	0.00515	**
ΔeexC Δsfx	WT	0.0108	*
peexC-sfx	WT	0.00302	**
ΔeexC peexC	ΔeexC	0.000203	***
Δsfx psfx	ΔeexC	0.00164	**
Δsfx	ΔeexC peexC	0.00011	***
ΔeexC Δsfx	ΔeexC peexC	0.000218	***
peexC-sfx	ΔeexC peexC	6.84e-05	****
Δsfx psfx	Δsfx	0.000856	***
ΔeexC Δsfx	Δsfx psfx	0.00177	**
peexC-sfx	Δsfx psfx	0.000512	***

### Sheet: S5 Fig
group1	group2	p	star	traN variant
sfx94	Ø	9.23e-07	****	traN94
sfxAsa4c	Ø	1.35e-05	****	traN94
sfxAhD4-1	Ø	1.96e-05	****	traN94
sfxAut1	Ø	2.5e-05	****	traN94
sfxAQU1	sfx94	6.34e-08	****	traN94
sfxAQU1	sfxAsa4c	5.59e-07	****	traN94
sfxAQU1	sfxAhD4-1	7.51e-07	****	traN94
sfxAut1	sfxAQU1	9.07e-07	****	traN94
sfx94	Ø	2.45e-08	****	traNAsa4c
sfxAsa4c	Ø	1.73e-06	****	traNAsa4c
sfxAhD4-1	Ø	1.94e-08	****	traNAsa4c
sfxAut1	Ø	3.22e-06	****	traNAsa4c
sfxAsa4c	sfx94	0.00326	**	traNAsa4c
sfxAQU1	sfx94	3.66e-09	****	traNAsa4c
sfxAut1	sfx94	0.00125	**	traNAsa4c
sfxAhD4-1	sfxAsa4c	0.0019	**	traNAsa4c
sfxAQU1	sfxAsa4c	1.07e-07	****	traNAsa4c
sfxAQU1	sfxAhD4-1	3.01e-09	****	traNAsa4c
sfxAut1	sfxAhD4-1	0.000747	***	traNAsa4c
sfxAut1	sfxAQU1	1.78e-07	****	traNAsa4c
sfx94	Ø	1.84e-06	****	traNAhD4-1
sfxAsa4c	Ø	1.97e-06	****	traNAhD4-1
sfxAhD4-1	Ø	3.58e-07	****	traNAhD4-1
sfxAut1	Ø	1.24e-05	****	traNAhD4-1
sfxAQU1	sfx94	9.94e-07	****	traNAhD4-1
sfxAQU1	sfxAsa4c	1.06e-06	****	traNAhD4-1
sfxAQU1	sfxAhD4-1	2.06e-07	****	traNAhD4-1
sfxAut1	sfxAhD4-1	0.0399	*	traNAhD4-1
sfxAut1	sfxAQU1	6.12e-06	****	traNAhD4-1
sfx94	Ø	0.000617	***	traNAQU1
sfxAQU1	Ø	6.24e-08	****	traNAQU1
sfxAsa4c	sfx94	0.00203	**	traNAQU1
sfxAQU1	sfx94	1.32e-09	****	traNAQU1
sfxAut1	sfx94	0.00831	**	traNAQU1
sfxAQU1	sfxAsa4c	3.46e-08	****	traNAQU1
sfxAQU1	sfxAhD4-1	7.22e-09	****	traNAQU1
sfxAut1	sfxAQU1	1.88e-08	****	traNAQU1
