## Supplemental File 3 for "Surface exclusion of IncC conjugative plasmids and their relatives"

### Sheet: Sfx hits
Sfx Accession #	Per. ident	Species	Strain	MGE name	MGE family	Sample origin	Country	Year
WP_000709517.1	100	Gammaproteobacteria	Multiple	pVCR94, pP91278, pP99-018, pYR1, pSN254, pAR060302, pAM04528, pMR0211, pR55, pUMNK88, pNDM-1_Dok01, pNDM102337, pPG010208, pAPEC1990_61, pNDM10505, pSD_174, pSH111_166, pNDM-KN, pNDM10469, pTC2, pR148, pEA1509_B, IncA/C-LS6, pSCEC2, p1643_10, pRMH760, pKP1-NDM1, p11663, pM214_AC2, pM216_AC2, pGSU10-3-1, pTMSNI47-1, pWP4-S18-CRE-04_2, pSTW0522-26-1, pSTW0522-27-1, pSTW0522-30-1, pSTN0717-27-1, pST…	IncC	Multiple	Multiple	Multiple
EJN1646792.1	99.65	Salmonella enterica subsp. enterica serovar Montevideo	FSIS12213261		ACL plasmid	Multiple	USA	2022
MBG5936481.1	100	Providencia stuartii	PRV00003		ACL plasmid	human, urine	USA	2017
EJM0778502.1	99.65	Raoultella planticola	—		ACL plasmid	human, blood	USA	2022
HAU6484291.1	100	Citrobacter freundii	AMA332		ACL plasmid	human	Denmark	2012
EFT0403821.1	99.65	Salmonella enterica subsp. enterica serovar Montevideo	FSIS22028352		ACL plasmid	raw beef	USA	2020
WP_086616340.1	99.65	Klebsiella pneumoniae	SJRP/Kp10		ACL plasmid	human, urine	Brazil	2011
EEI6656590.1	99.65	Salmonella enterica subsp. enterica serovar 4	PNCS015572		ACL plasmid	pig, small intestine	Canada	2014
HCK1062138.1	99.65	Escherichia coli	J052		ACL plasmid	chicken	Canada	2011
WP_095179370.1	99.65	Klebsiella pneumoniae	Multiple		ACL plasmid	human, lungs/sputum	USA	2008
WP_023356651.1	99.65	Klebsiella pneumoniae	CRE114	pIMP-PH114	IncC	clinical	—	—
WP_172688148.1	99.65	Gammaproteobacteria	Multiple	pIP40a	IncC	Multiple	Multiple	Multiple
PHM78727.1	99.65	Xenorhabdus cabanillasii JM26	JM26		ACL plasmid	—	—	—
HBZ0460249.1	99.65	Klebsiella pneumoniae	CAV1729		ACL plasmid	human, perirectal	USA	2012
EIV9953216.1	99.65	Klebsiella pneumoniae	2018HL-00532		ACL plasmid	human, urine	USA	2018
HBY8787757.1	99.65	Klebsiella pneumoniae	MS138		ACL plasmid	human	Kenya	2019
EGR3956558.1	99.3	Vibrio cholerae	498824		ACL plasmid	human	UK	2017
WP_172688388.1	99.65	Escherichia coli	VA292	pDGO100	IncC	—	—	—
EGE4793873.1	99.65	Salmonella enterica subsp. enterica serovar Typhimurium	ADRDL-1038		ACL plasmid	llama, feces	USA	2003
WP_000709516.1	99.3	Vibrio mimicus	VM603		ACL plasmid	—	—	—
WP_053034904.1	99.65	Vibrio cholerae	A10		ACL plasmid	—	Bangladesh	1979
WP_088212674.1	99.3	Gammaproteobacteria	Multiple	pCf164_LMB-1	IncC	Multiple	Multiple	Multiple
EHZ5693890.1	99.65	Escherichia coli	AG21-0290		ACL plasmid	Bos taurus, feces	USA	2021
WP_041445776.1	99.65	Enterobacteriaceae	Multiple	pKEC-a3c, pKEC-dc3, pKEC-39c	IncA/C	Multiple	USA	2021
KXJ00835.1	98.95	Serratia marcescens	3691F		ACL plasmid	human, ascitic fluid	Brazil	2014
WP_163440226.1	98.95	Enterobacteriaceae	Multiple		ACL plasmid	Multiple	Multiple	Multiple
EDY1742990.1	100	Salmonella enterica	FSIS11927548		ACL plasmid	raw pork	USA	2019
WP_259408514.1	99.3	Citrobacter portucalensis	K218	pK218-SHV	IncC	—	China	2017
WP_101880925.1	98.25	Klebsiella	Multiple		ACL plasmid	human	Colombia	Multiple
WP_020833630.1	98.25	Enterobacteriaceae	Multiple	pSTY1-2010K-1587	IncC	Multiple	Multiple	Multiple
EAZ4731614.1	100	Salmonella enterica	PNUSAS013634		ACL plasmid	bovine, feces	USA	2017
WP_069142399.1	97.9	Enterobacteriaceae	Multiple		ACL plasmid	Multiple	Multiple	Multiple
ECF7092182.1	97.9	Salmonella enterica subsp. enterica	VA-WGS-00543		ACL plasmid	chicken breast	USA	2008
WP_052928051.1	97.9	Salmonella enterica	CVM N48689		ACL plasmid	chicken breast	USA	2013
QDZ36109.1	99.64	Klebsiella pneumoniae	PIMB15ND2KP27	pKP27-MCR1	IncC	human	Viet Nam	2015
WP_097369791.1	97.9	Salmonella enterica	CFSAN064287		ACL plasmid	sediment	USA	2017
MCK3350054.1	99.64	Escherichia coli	EC536A1		ACL plasmid	gut	China	2017
WP_187168763.1	91.67	Escherichia coli	CAU15104		ACL plasmid	swine	China	2015
OFB35092.1	97.55	Salmonella enterica subsp. enterica serovar Typhimurium	CFSAN008090		ACL plasmid	post chill chicken carcass	USA	2005
WP_242647541.1	97.9	Escherichia coli	A313	pA313-CMY-97	IncC	sheep, feces	Brazil	—
EAP1731569.1	100	Salmonella enterica	PNUSAS043351		ACL plasmid	—	USA	—
WP_224867757.1	96.84	Shewanella	Multiple	IESchChn1, IESpuChn1	IEVchAut1-like	sediment, soil	China	Multiple
ECI2465384.1	100	Salmonella enterica subsp. enterica serovar Typhimurium	ARIM-STM589-09		ACL plasmid	human, stool	Argentina	2009
WP_163553558.1	100	Klebsiella pneumoniae	P05		ACL plasmid	human, blood	Brazil	2015
EEZ9087493.1	100	Escherichia coli	PSU-0646		ACL plasmid	prairie dog	USA	2000
WP_172910008.1	95.12	Photorhabdus heterorhabditis	Q614		ACL plasmid	—	Australia	1980
WP_036813141.1	94.43	Photorhabdus luminescens	LN2		ACL plasmid	—	China	2011
WP_164597211.1	94.06	Enterobacter hormaechei	OIPH-N069		ACL plasmid	human, blood	Japan	2016
WP_052901840.1	100	Salmonella enterica	CVM N46819		ACL plasmid	turkey, ground	USA	2013
WP_058799036.1	100	Salmonella enterica	Multiple		ACL plasmid	Multiple	USA	Multiple
EBP4799593.1	100	Salmonella enterica	Multiple		ACL plasmid	Multiple	USA	Multiple
WP_047683342.1	93.73	Xenorhabdus	Multiple		ACL plasmid	Multiple	India	Multiple
EJN1457178.1	92.66	Citrobacter freundii	2022DK-00109		ACL plasmid	human	USA	2022
HBR0230310.1	100	Klebsiella pneumoniae	Multiple		ACL plasmid	human	Viet Nam	Multiple
WP_181388165.1	92.31	Vibrio parahaemolyticus	—	pVPS129	IncC	—	—	—
HAV1478934.1	92.66	Enterobacter hormaechei subsp. steigerwaltii	ECC419		ACL plasmid	water	Guadeloupe	2018
ECA4493675.1	98.51	Salmonella enterica subsp. enterica serovar Heidelberg	Multiple		ACL plasmid	food	UK	2018
WP_012766333.1	92.31	Gammaproteobacteria	Multiple	pRA1	IncA	Multiple	Multiple	Multiple
HAT0822789.1	91.96	Salmonella enterica subsp. enterica	—		ACL plasmid	—	—	—
WP_000679674.1	92.31	Gammaproteobacteria	Multiple		ACL plasmid	Multiple	Multiple	Multiple
HBD2603710.1	91.61	Escherichia coli	5522		ACL plasmid	water	Germany	2018
WP_160188520.1	90.56	Escherichia coli	Multiple		ACL plasmid	Multiple	Multiple	Multiple
EFS2159888.1	91.96	Salmonella enterica subsp. enterica serovar Montevideo	Multiple		ACL plasmid	beef, comminuted	USA	2020
WP_230122741.1	91.96	Serratia marcescens	—	P1	ACL plasmid	hospital	Spain	—
WP_248990710.1	90.91	Shewanella profunda	Multiple		ACL plasmid	Multiple	Multiple	Multiple
EFB1672114.1	90.21	Escherichia coli	PNUSAE025431		ACL plasmid	—	USA	—
HAD0238243.1	91.26	Salmonella enterica subsp. enterica serovar Typhimurium	Tha10		ACL plasmid	—	—	—
WP_025887083.1	90.91	Vibrio cholerae	Multiple		ACL plasmid	shrimp, raw	Thailand	2016
WP_021293643.1	91.96	Gammaproteobacteria	Multiple		ACL plasmid	Multiple	Multiple	Multiple
WP_164457059.1	90.91	Providencia stuartii	BML2537	pBML2537	ACL plasmid	human	Japan	—
WP_121926689.1	90.56	Enterobacter hormaechei	Multiple		ACL plasmid	Multiple	Multiple	Multiple
WP_114822858.1	91.64	Vibrio cholerae	OYP2C01		ACL plasmid	Oyster Pond	USA	2009
WP_022635550.1	91.64	Gammaproteobacteria	Multiple	pKHM-1, pRIVM_C010068_1	ACL plasmid	Multiple	Multiple	Multiple
EHK7495352.1	89.51	Escherichia coli	FSIS12033091		ACL plasmid	catfish	USA	2020
WP_113620226.1	91.64	Vibrio paracholerae	Multiple		ACL plasmid	Multiple	USA	Multiple
EGR4190639.1	90.56	Vibrio cholerae	495745		ACL plasmid	human	UK	2017
WP_249554572.1	91.29	Shewanella sp. 8A	8A		ACL plasmid	water	Tunisia	2020
WP_113847803.1	90.94	Escherichia coli	Multiple		ACL plasmid	Meleagris gallopavo	Australia	2008
WP_254155509.1	91.29	Salmonella enterica	LZ19MPS10	pYULZMPS10	ACL plasmid	pork	China	2019
WP_263212270.1	90.59	Shewanella sp. SM72	SM72		ACL plasmid	waste management plant	New Zealand	2018
WP_140907184.1	90.24	unclassified Shewanella	Multiple	pSX2_LC6	ACL plasmid	wastewater	Peru	2016
SAE91951.1	92.17	Enterobacter cloacae	e438		ACL plasmid	blood	UK	2014
WP_161647214.1	90.21	Enterobacteriaceae	Multiple		ACL plasmid	Multiple	Multiple	Multiple
WP_193325692.1	88.81	Enterobacterales	Multiple	pEI-2234-3	ACL plasmid	Multiple	Multiple	Multiple
HBX6771850.1	90.59	Klebsiella pneumoniae	Multiple		ACL plasmid	human, urine	Spain	2011
WP_210146628.1	90.94	Escherichia coli	T413A		ACL plasmid	dairy manure	Canada	2019
WP_142614557.1	90.91	Vibrio cholerae	Multiple	IEVchAut1	IEVchAut1-like	Multiple	Multiple	Multiple
WP_267785700.1	90.91	Vibrio cholerae	Multiple		IEVchAut1-like	Multiple	Multiple	Multiple
GHY16695.1	90.56	Vibrio cholerae	RIMD 2214401		IEVchAut1-like	human	—	—
WP_132354424.1	90.24	Photorhabdus khanii	MEX20-17		ACL plasmid	Heterorhabditis bacteriophora, intestines	Mexico	—
WP_210941758.1	90.21	Vibrio paracholerae	EDC-690		IEVchAut1-like	water	Bangladesh	2015
GIB65355.1	90.21	Vibrio cholerae	RIMD 2214426		IEVchAut1-like	fresh water	—	—
WP_013141559.1	89.55	Xenorhabdus nematophila	Multiple	XNC1_p	ACL plasmid	Multiple	Multiple	Multiple
EJG0101224.1	89.86	Vibrio parahaemolyticus	Multiple		IEVchAut1-like	oyster	USA	Multiple
HBZ5155704.1	98.43	Salmonella enterica	2		ACL plasmid	Gallus gallus domesticus	Brazil	2019
EIV9519548.1	86.36	Klebsiella pneumoniae	Multiple	pKAZ5	ACL plasmid	Multiple	Multiple	Multiple
WP_199478716.1	87.06	Marinomonas spartinae	USM8		ACL plasmid	Sporobolus alterniflorus, rhizosphere	USA	2017
NVK74583.1	87.46	Oceanospirillaceae bacterium	HF-Dia02		ACL plasmid	seawater	USA	2017
WP_241787625.1	99.21	Klebsiella pneumoniae	OC511		ACL plasmid	human, blood	USA	2011
EJG7751229.1	86.01	Klebsiella pneumoniae	—		ACL plasmid	human, urine	USA	2022
WP_072739612.1	98.02	Escherichia coli	684		—	human, feces	China	2015
WP_163585196.1	100	Klebsiella pneumoniae	P77		ACL plasmid	human, blood	Brazil	2016
EIV0253663.1	100	Salmonella enterica subsp. enterica serovar Typhimurium	FSIS12208691		ACL plasmid	beef, comminuted	USA	2022
EBE0330466.1	100	Salmonella enterica	PNUSAS034166		ACL plasmid	—	USA	—
WP_223939721.1	76.22	Aeromonas caviae	KAM354		ACL plasmid	—	Japan	2019
WP_100103806.1	77.19	Candidatus Hamiltonella defensa	Multiple	pHDA2C.2, pHDAS3.2	ACL plasmid	Acyrthosiphon pisum, cell culture	USA	2016
WP_111589829.1	75.87	Aeromonas salmonicida	17		ACL plasmid	—	USA	—
WP_172686285.1	75.17	Aeromonas	Multiple	pKAM339_1, pKAM497_1, pAsa4b	ACL plasmid	Multiple	Multiple	Multiple
WP_073536836.1	76.22	Aeromonas	Multiple	pAsa4c, pS44-1	ACL plasmid	Multiple	Multiple	Multiple
WP_219935030.1	75.52	Aeromonas salmonicida	RZ6S-1	pA, pAsmA	ACL plasmid	turbo	China	2016
WP_234576833.1	74.48	Aeromonas salmonicida	INSAq195		ACL plasmid	fish	Portugal	2019
WP_214053513.1	69.58	Photorhabdus caribbeanensis	HG29		ACL plasmid	Heterorhabditis	—	—
WP_059296335.1	72.03	Aeromonas hydrophila	D4	pAhD4-1	ACL plasmid	fish	China	2012
WP_219265196.1	72.38	Aeromonas	Multiple		ACL plasmid	fish	Brazil	Multiple
WP_223948145.1	76.17	Aeromonas caviae	KAM337		ACL plasmid	—	Japan	2018
WP_157162480.1	72.03	Aeromonas veronii	HX3	pHX3	ACL plasmid	alligator	China	2018
NJI11480.1	67.48	Aeromonas veronii	NK07	IEAveTha1	IEAveTha1-like	Oreochromis	Thailand	2014
WP_239052881.1	67.48	Aeromonas caviae	211703		IEAveTha1-like	human, cerebrospinal fluid	China	2021
WP_238566432.1	67.71	Aeromonas aquatica	AE235		IEAveTha1-like	recreational lake	Finland	2013
MCF5891989.1	67.48	Aeromonas veronii	A20-14		IEAveTha1-like	human, feces	Australia	2020
TNH99030.1	67.48	Aeromonas jandaei	Ho603		IEAveTha1-like	Hirudo orientalis, gut	—	—
WP_268013782.1	66.43	Aeromonas sp. BC14	BC14		IEAveTha1-like	river water	Ghana	2021
QHB84637.1	66.43	Aeromonas veronii	A8-AHP		IEAveTha1-like	diseased Labeo rohita fish	India	2016
ANB70665.1	66.08	Aeromonas veronii	CB51		IEAveTha1-like	grass carp, blood	China	2008
WP_265463170.1	65.96	Aeromonas salmonicida	SFG-32		IEAveTha1-like	retail store	USA	—
WP_052688000.1	67.95	Aeromonas caviae	MGYG-HGUT-02527		IEAveTha1-like	human gut	—	—
WP_034164936.1	60.35	Edwardsiella	Multiple	pEP-MS-18-199	ACL plasmid	Multiple	Multiple	Multiple
WP_035235290.1	49.65	Alcanivorax nanhaiticus	19-m-6		Distant ACL plamid	marine sediments	South China Sea	2007
WP_121638668.1	45.45	Pseudoalteromonas agarivorans	Hao 2018		Distant ACL plamid	seawater	China	2004
WP_248473895.1	45.45	Pseudoalteromonas sp. 2CM36K	2CM36K		Distant ACL plamid	Tunicata, sea cave	Portugal	2020

### Sheet: Sfx clusters
Cluster	Length (aa)	Identity (%)	Protein accession number	MGE name
pVCR94	286	97.55	WP_000709517.1	pVCR94, pP91278, pP99-018, pYR1, pSN254, pAR060302, pAM04528, pMR0211, pR55, pUMNK88, pNDM-1_Dok01, pNDM102337, pPG010208, pAPEC1990_61, pNDM10505, pSD_174, pSH111_166, pNDM-KN, pNDM10469, pTC2, pR148, pEA1509_B, IncA/C-LS6, pSCEC2, p1643_10, pRMH760, pKP1-NDM1, p11663, pM214_AC2, pM216_AC2, pGSU10-3-1, pTMSNI47-1, pWP4-S18-CRE-04_2, pSTW0522-26-1, pSTW0522-27-1, pSTW0522-30-1, pSTN0717-27-1, pST…
1	286	97.2	EJN1646792.1
2	286	97.2	MBG5936481.1
3	286	97.2	EJM0778502.1
4	285	97.54	HAU6484291.1
5	286	97.2	EFT0403821.1
6	286	97.2	WP_086616340.1
7	286	97.2	EEI6656590.1
8	286	97.2	HCK1062138.1
9	286	97.2	WP_095179370.1
10	286	97.2	WP_023356651.1	pIMP-PH114
11	286	97.2	WP_172688148.1	pIP40a
12	286	97.9	PHM78727.1
13	286	97.2	HBZ0460249.1
14	286	97.2	EIV9953216.1
15	286	97.2	HBY8787757.1
16	286	96.85	EGR3956558.1
17	286	97.2	WP_172688388.1	pDGO100
18	286	97.2	EGE4793873.1
19	286	97.55	WP_000709516.1
20	286	97.2	WP_053034904.1
21	286	96.85	WP_088212674.1	pCf164_LMB-1
22	286	97.2	EHZ5693890.1
23	286	97.2	WP_041445776.1	pKEC-a3c, pKEC-dc3, pKEC-39c
24	286	96.5	KXJ00835.1
25	286	96.5	WP_163440226.1
26	282	97.52	EDY1742990.1
27	284	97.54	WP_259408514.1	pK218-SHV
28	286	96.5	WP_101880925.1
29	286	99.3	WP_020833630.1	pSTY1-2010K-1587
30	281	97.51	EAZ4731614.1
31	286	98.95	WP_069142399.1
32	286	98.95	ECF7092182.1
33	286	98.95	WP_052928051.1
34	281	97.15	QDZ36109.1	pKP27-MCR1
35	286	98.95	WP_097369791.1
36	281	97.15	MCK3350054.1
37	286	100	OFB35092.1
38	286	95.45	WP_242647541.1	pA313-CMY-97
39	278	97.48	EAP1731569.1
40	286	94.76	WP_224867757.1	IESchChn1, IESpuChn1
41	275	97.45	ECI2465384.1
42	274	97.45	WP_163553558.1
43	273	97.44	EEZ9087493.1
44	287	94.08	WP_172910008.1
45	287	93.38	WP_036813141.1
46	276	95.65	WP_052901840.1
47	278	94.96	WP_058799036.1
48	270	97.41	EBP4799593.1
49	287	91.99	WP_047683342.1
50	286	92.66	EJN1457178.1
51	267	97.75	HBR0230310.1
52	286	91.61	WP_181388165.1	pVPS129
53	286	92.31	HAV1478934.1
54	269	99.26	ECA4493675.1
55	286	91.96	WP_012766333.1	pRA1
56	286	91.26	HAT0822789.1
57	286	91.96	WP_000679674.1
58	286	91.26	HBD2603710.1
59	286	90.21	WP_160188520.1
60	286	91.61	EFS2159888.1	P1
61	286	91.61	WP_230122741.1
62	286	90.21	WP_248990710.1
63	286	91.26	HAD0238243.1
64	286	90.21	WP_025887083.1
65	286	91.61	WP_021293643.1
66	286	90.91	WP_164457059.1	pBML2537
67	287	90.59	WP_114822858.1
68	287	90.59	WP_022635550.1	pKHM-1, pRIVM_C010068_1
69	287	90.59	WP_113620226.1
70	287	90.24	WP_249554572.1
71	286	90.21	SAE91951.1
72	286	90.21	WP_161647214.1
73	255	99.22	HBZ5155704.1
74	274	90.51	WP_241787625.1
75	253	95.65	WP_072739612.1
76	246	97.56	WP_163585196.1
77	244	97.54	EIV0253663.1
78	244	97.13	EBE0330466.1
WP_187168763.1	312	100	WP_187168763.1
IEAveTha1	284	97.18	NJI11480.1	IEAveTha1
1	285	96.49	WP_239052881.1	IEAveTha1-like
2	287	92.33	WP_238566432.1	IEAveTha1-like
3	284	94.01	MCF5891989.1	IEAveTha1-like
4	284	93.66	TNH99030.1	IEAveTha1-like
5	285	91.23	WP_268013782.1	IEAveTha1-like
6	284	91.2	QHB84637.1	IEAveTha1-like
7	284	91.55	ANB70665.1	IEAveTha1-like
8	297	100	WP_265463170.1	IEAveTha1-like
9	261	90.8	WP_052688000.1	IEAveTha1-like
pYULZMPS10	287	98.61	WP_254155509.1	pYULZMPS10
1	286	94.76	WP_164597211.1
2	287	100	WP_113847803.1
3	287	96.86	WP_263212270.1
4	287	95.82	WP_140907184.1	pSX2_LC6
5	287	97.56	HBX6771850.1
6	287	98.95	WP_210146628.1
7	287	96.17	WP_132354424.1
8	287	94.77	WP_013141559.1	XNC1_p
9	286	92.31	NVK74583.1
IEVchAut1	287	100	WP_142614557.1	IEVchAut1
1	286	90.21	EGR4190639.1
2	287	99.65	WP_267785700.1	IEVchAut1-like
3	287	98.95	GHY16695.1	IEVchAut1-like
4	287	99.3	WP_210941758.1	IEVchAut1-like
5	287	99.3	GIB65355.1	IEVchAut1-like
6	287	98.95	EJG0101224.1	IEVchAut1-like
pAsa4c	287	90.94	WP_073536836.1	pAsa4c, pS44-1
1	287	100	WP_223939721.1
2	287	96.17	WP_111589829.1
3	287	91.64	WP_172686285.1	pKAM339_1, pKAM497_1, pAsa4b
4	287	92.33	WP_219935030.1	pA, pAsmA
WP_234576833.1	287	100	WP_234576833.1
1	258	91.47	WP_223948145.1
pAhD4-1	287	100	WP_059296335.1	pAhD4-1
1	287	99.65	WP_219265196.1
2	287	99.3	WP_157162480.1	pHX3
pEI-2234-3	286	96.85	WP_193325692.1	pEI-2234-3
1	286	100	EFB1672114.1
2	286	98.95	EHK7495352.1
WP_121926689.1	286	100	WP_121926689.1
pKAZ5	286	100	EIV9519548.1	pKAZ5
1	286	99.65	EJG7751229.1
WP_214053513.1	285	100	WP_214053513.1
WP_199478716.1	284	100	WP_199478716.1
pHDA2C.2	284	100	WP_100103806.1	pHDA2C.2, pHDAS3.2
WP_035235290.1	284	100	WP_035235290.1	Distant ACL plamid
pEP-MS-18-199	283	100	WP_034164936.1	pEP-MS-18-199
WP_121638668.1	283	100	WP_121638668.1	Distant ACL plamid
1	282	98.58	WP_248473895.1	Distant ACL plamid
pAQU1	283	100	BAL43409.1	pAQU1

### Sheet: TraN hits
TraN Accession #	Per. ident	Species	MGE name
WP_123072387.1	100	Gammaproteobacteria	pVCR94
WP_001447718.1	100	Gammaproteobacteria
WP_024126922.1	100	Gammaproteobacteria
EGR1101006.1	99.89	Vibrio cholerae
QIC17990.1	99.89	Providencia vermicola
EBN4482941.1	99.89	Salmonella enterica
WP_001256484.1	100	Gammaproteobacteria
BBV27888.1	99.89	Klebsiella pneumoniae
TPP69673.1	100	Salmonella enterica
TQC63246.1	99.89	Klebsiella pneumoniae
WP_212505473.1	99.89	Enterobacterales
WP_072503043.1	99.89	Gammaproteobacteria
EEB0183959.1	99.89	Salmonella enterica subsp. enterica serovar Newport
MBJ6937191.1	99.89	Vibrio cholerae
WP_081368660.1	99.89	Providencia stuartii
WP_262410270.1	100	Salmonella sp. S112-43924
HBY7512942.1	99.89	Klebsiella pneumoniae
EIG3902511.1	99.89	Escherichia coli
HAZ4821252.1	99.89	Escherichia coli
EBJ1439209.1	99.89	Salmonella enterica
TKE02187.1	99.89	Escherichia coli
OXT21190.1	99.89	Klebsiella pneumoniae
UAE31607.1	99.89	Salmonella enterica subsp. enterica serovar 4,[5],12:i:-]
WP_238054753.1	100	Salmonella enterica
WP_234430099.1	99.89	Providencia rettgeri
WP_212697481.1	99.89	Escherichia coli
WP_172689960.1	99.89	Citrobacter freundii
HBU6365286.1	99.89	Citrobacter freundii
HAT4993078.1	100	Serratia marcescens
WP_214280119.1	99.89	Enterobacteriaceae
WP_248948181.1	99.89	Klebsiella pneumoniae
TXM50227.1	99.89	Providencia rettgeri
WP_119173449.1	99.89	Escherichia coli
WP_199882234.1	99.89	Klebsiella pneumoniae
WP_239407371.1	99.89	Providencia rettgeri
WP_265095093.1	99.89	Vibrio cholerae
WP_222708743.1	99.89	Providencia rettgeri
AXR54284.1	99.89	Klebsiella pneumoniae
WP_223854609.1	100	Salmonella enterica
ASC19903.1	99.89	Escherichia coli
EBA4991027.1	99.89	Salmonella enterica
WP_198422158.1	99.89	Escherichia coli
WP_219914401.1	100	Salmonella enterica
WP_065803448.1	99.89	Enterobacteriaceae
WP_249537793.1	99.89	Escherichia coli
PTN59331.1	99.89	Klebsiella pneumoniae
EAY0677121.1	99.89	Salmonella enterica
HCB1770512.1	99.89	Citrobacter freundii
HBY8787758.1	99.89	Klebsiella pneumoniae
WP_265092631.1	99.89	Klebsiella pneumoniae
EGR3956559.1	99.57	Vibrio cholerae
EBH9483944.1	99.89	Salmonella enterica subsp. enterica serovar Cerro
ODQ02181.1	99.57	Shigella sp. FC130
EBH9552933.1	99.79	Salmonella enterica subsp. enterica serovar Cerro
WP_236849180.1	99.89	Enterobacteriaceae
EEQ6159616.1	99.68	Escherichia coli
EHT9476129.1	99.89	Salmonella enterica subsp. enterica serovar Cerro
EHZ5693891.1	99.89	Escherichia coli
WP_213060692.1	100	Escherichia coli
HBN2567577.1	99.89	Escherichia coli O25b:H4-ST131
PAZ87989.1	100	Escherichia coli
EHO9407252.1	99.68	Escherichia coli
EFJ8999887.1	100	Escherichia coli
WP_077918294.1	99.57	Salmonella enterica
PLC98079.1	99.57	Klebsiella quasipneumoniae
WP_020833629.1	99.57	Enterobacteriaceae
EFT8565882.1	99.46	Salmonella enterica subsp. enterica serovar Typhimurium
EEG2390479.1	99.46	Salmonella enterica
WP_001256487.1	99.36	Gammaproteobacteria
EDC9248123.1	99.46	Salmonella enterica subsp. enterica serovar Typhimurium
WP_001909286.1	99.36	Gammaproteobacteria
WP_001256483.1	99.36	Gammaproteobacteria
WP_202820950.1	99.57	Klebsiella
WP_088212673.1	99.36	Citrobacter freundii
ECF6909831.1	99.46	Salmonella enterica subsp. enterica
EDD0269082.1	99.36	Salmonella enterica subsp. enterica serovar Muenchen
WP_001256485.1	99.25	Acinetobacter baumannii
MBZ3821727.1	99.46	Salmonella enterica subsp. enterica serovar Heidelberg
EDT9082450.1	99.46	Salmonella enterica subsp. enterica serovar Typhimurium var. 5-
EHR2816329.1	99.46	Salmonella enterica
EAX1870521.1	99.36	Salmonella enterica
WP_219929108.1	99.36	Gammaproteobacteria
WP_239823007.1	99.25	Vibrio cholerae
HAT3756725.1	99.25	Citrobacter amalonaticus
EBX9258185.1	99.46	Salmonella enterica subsp. enterica serovar Heidelberg
UAI30532.1	99.46	Salmonella enterica subsp. enterica serovar Typhimurium
EIV5521977.1	99.25	Klebsiella pneumoniae
RXW27998.1	99.25	Enterobacter cloacae
WP_065875832.1	99.25	Klebsiella pneumoniae
ECB8123731.1	99.46	Salmonella enterica subsp. enterica serovar Typhimurium
WP_205734036.1	99.25	Klebsiella pneumoniae
HBC3702630.1	99.25	Escherichia coli
ORP27351.1	99.25	Vibrio cholerae
WP_036944422.1	99.25	Escherichia coli
POY67210.1	99.25	Pantoea sp. PSNIH3
WP_255346642.1	99.25	Proteus mirabilis
WP_232658890.1	99.25	Vibrio furnissii
WP_204260578.1	99.25	Enterobacteriaceae
STS99846.1	100	Klebsiella pneumoniae
EIT0590879.1	99.25	Salmonella enterica subsp. enterica serovar Montevideo
WP_080739811.1	99.25	Providencia stuartii
WP_206737113.1	99.25	Enterobacter cloacae
HBT2451907.1	99.25	Klebsiella pneumoniae subsp. pneumoniae
EBY6544254.1	99.46	Salmonella enterica subsp. enterica serovar Heidelberg
EHT1829137.1	99.46	Salmonella enterica subsp. enterica serovar Heidelberg
HCE8722774.1	99.25	Escherichia coli
WP_040110399.1	99.25	Escherichia coli
MBV6957768.1	99.25	Escherichia coli
WP_217277070.1	99.36	Photorhabdus heterorhabditis
NRN29260.1	99.36	Photorhabdus heterorhabditis
EGN4616299.1	99.14	Salmonella enterica subsp. enterica serovar Cerro
HBS2642695.1	99.35	Klebsiella pneumoniae
EGQ7672306.1	98.5	Vibrio cholerae
WP_242647540.1	98.71	Escherichia coli
CBJ92902.1	98.5	Xenorhabdus nematophila ATCC 19061	XNC1_p
WP_268978173.1	98.5	Vibrio paracholerae
WP_041573978.1	98.5	Xenorhabdus nematophila
EDS3450804.1	99.14	Salmonella enterica
WP_036813139.1	98.71	Photorhabdus luminescens
UMW90086.1	98.71	Escherichia coli
EEW08329.1	99.35	Vibrio mimicus VM603
WP_022635549.1	98.18	Vibrio rumoiensis
WP_071681742.1	98.18	Gammaproteobacteria
WP_075810739.1	100	Salmonella enterica
EEZ6594781.1	98.93	Escherichia coli
WP_132354425.1	98.28	Photorhabdus khanii
EBO0058384.1	98.07	Salmonella enterica
WP_210146627.1	98.07	Escherichia coli
EDN4696955.1	99.57	Salmonella enterica subsp. enterica serovar Typhimurium var. 5-
ECT7367352.1	99.46	Salmonella enterica subsp. enterica serovar Typhimurium var. 5-
WP_001337753.1	99.35	Escherichia coli
MBA0018546.1	97.96	Xenorhabdus nematophila
WP_041979266.1	97.96	Xenorhabdus nematophila
WP_070122681.1	99.56	Salmonella enterica
EDK4325250.1	100	Salmonella enterica
KOP02315.1	99.56	Salmonella enterica subsp. enterica serovar Heidelberg
WP_053444697.1	99.56	Salmonella enterica
KOO93799.1	99.45	Salmonella enterica subsp. enterica serovar Heidelberg
EIE8233476.1	99.56	Escherichia coli
EBX8844627.1	99.56	Salmonella enterica subsp. enterica serovar Heidelberg
WP_252427218.1	100	Enterobacter hormaechei
EBY2091702.1	99.55	Salmonella enterica subsp. enterica serovar Heidelberg
HBN5562256.1	99.55	Escherichia coli
EDR6928659.1	99.32	Salmonella enterica subsp. enterica
ECU8224398.1	94.96	Salmonella enterica subsp. enterica serovar Thompson	pEI-2234-3
WP_210635768.1	94.96	Enterobacterales
EFD9165294.1	99.66	Escherichia coli
EDB4732667.1	100	Salmonella enterica subsp. enterica serovar Typhimurium
EHB6389461.1	100	Salmonella enterica
BBV14639.1	92.78	Providencia stuartii
WP_164457058.1	92.78	Providencia stuartii	pBML2537
WP_161647213.1	92.78	Enterobacteriaceae
HBD2603709.1	92.46	Escherichia coli
BBM27928.1	93.32	Enterobacter hormaechei subsp. hoffmannii
WP_232070532.1	93.32	Enterobacter hormaechei
HBQ7737051.1	100	Klebsiella pneumoniae
EEV0045481.1	100	Escherichia coli
EED8279311.1	99.3	Salmonella enterica subsp. enterica
EIP1840941.1	99.53	Salmonella enterica
AKN19331.1	99.88	Salmonella enterica subsp. enterica serovar Corvallis
WP_217320976.1	99.76	Klebsiella quasipneumoniae
EIV9519550.1	89.69	Klebsiella pneumoniae
PCR27240.1	99.29	Klebsiella pneumoniae
HBW2980464.1	100	Klebsiella pneumoniae
WP_263212272.1	92.45	Shewanella sp. SM72
HBC3491241.1	92.34	Vibrio alginolyticus
WP_047683341.1	90.95	Xenorhabdus
QQK62643.1	92.02	Shewanella sp. LC6
WP_240200052.1	92.02	unclassified Shewanella
HBW9371764.1	99.29	Klebsiella pneumoniae
HBS3965946.1	99.29	Klebsiella pneumoniae
WP_267695130.1	100	Klebsiella pneumoniae
WP_059065919.1	99.28	Klebsiella pneumoniae
HBY9515079.1	99.28	Klebsiella pneumoniae
WP_222859384.1	99.28	Klebsiella pneumoniae
EGK1921763.1	99.52	Salmonella enterica
WP_223195243.1	99.17	Salmonella enterica
EFI5654928.1	100	Escherichia coli
EHM5282863.1	100	Escherichia coli
MVC79464.1	87.76	Vibrio cholerae
EGR2393491.1	87.87	Vibrio cholerae
EJP6368893.1	87.87	Vibrio cholerae
HAS3626735.1	87.76	Vibrio cholerae
EGZ2013599.1	100	Escherichia coli
WP_114735644.1	87.43	Vibrio cholerae
EDB4280279.1	86.57	Salmonella enterica subsp. enterica serovar Derby
WP_069140160.1	86.57	Gammaproteobacteria
WP_144202257.1	86.46	Gammaproteobacteria
WP_100097177.1	86.16	Candidatus Hamiltonella defensa
WP_100103809.1	86.49	Candidatus Hamiltonella defensa	pHDA2C.2
WP_096002399.1	86.13	Escherichia coli
WP_193266888.1	86.29	Vibrio navarrensis
WP_046127294.1	86.13	Gammaproteobacteria	GIVchO27-1
EGQ7881188.1	86.02	Vibrio cholerae
EGK4183327.1	86.02	Salmonella enterica
WP_053037591.1	86.67	Vibrio
WP_008222351.1	86.02	Rheinheimera nanhaiensis
WP_148504644.1	86.67	Vibrio cholerae
MGT61549.1	86.02	Salmonella enterica
WP_133038355.1	86.02	Shewanella fodinae
WP_070382525.1	86.02	Vibrio mimicus
WP_267775067.1	86.02	Vibrio cholerae
EIC9639692.1	86.18	Salmonella enterica subsp. enterica serovar Ohio
EIS9016760.1	85.92	Salmonella enterica subsp. enterica serovar Montevideo
WP_164366271.1	85.92	Vibrio cholerae
EAW2441512.1	86.07	Salmonella enterica subsp. enterica
EJB9924530.1	85.96	Escherichia coli
EHB4684936.1	85.96	Proteus mirabilis
EFH2868823.1	85.85	Escherichia coli
EAT6562149.1	85.96	Salmonella enterica
WP_220427803.1	99.26	Klebsiella pneumoniae
EGR4451686.1	86.02	Vibrio cholerae
EJF3119902.1	99.63	Salmonella enterica
EHJ7060421.1	85.75	Salmonella enterica subsp. enterica serovar Hadar
ECT7562163.1	85.53	Salmonella enterica subsp. enterica serovar Cerro
ANB68050.1	85.42	Aeromonas veronii
WP_175215557.1	85.64	Proteus mirabilis
EGR0596053.1	85.31	Vibrio cholerae
EFN4684970.1	85.64	Escherichia coli
MBJ8680199.1	85.75	Citrobacter freundii
WP_234203609.1	85.21	Photobacterium sp. TLY01
EAB2330843.1	85.53	Salmonella enterica
ECA4604889.1	85.31	Salmonella enterica subsp. enterica serovar Mbandaka
WP_089643911.1	85.21	Escherichia coli
WP_214053512.1	85.3	Photorhabdus caribbeanensis
HAS5579295.1	84.56	Vibrio cholerae
WP_148497985.1	84.45	Vibrio cholerae
EBS8341855.1	100	Salmonella enterica
WP_205715234.1	99.25	Klebsiella pneumoniae
WP_205601977.1	99.25	Klebsiella pneumoniae
WP_161452118.1	84.02	Vibrio sp. V39_P1S14PM300
EIE8098182.1	87.83	Salmonella enterica
WP_208128787.1	78.88	Shewanella algae
WP_161706366.1	78.99	Gammaproteobacteria
WP_046821263.1	78.77	Vibrio parahaemolyticus
EHL3802639.1	78.45	Salmonella enterica subsp. enterica serovar Agona
WP_258427538.1	78.77	Vibrio vulnificus
WP_259591042.1	78.45	Shewanella baltica
EGQ8203893.1	78.34	Vibrio cholerae
WP_257325165.1	78.49	Pseudoalteromonas rhizosphaerae
WP_154113085.1	78.34	Vibrio
EGR4091218.1	78.23	Vibrio cholerae
WP_207570809.1	78.45	Shewanella sp. 4t3-1-2LB
WP_159408299.1	78.23	Vibrio parahaemolyticus
WP_113604269.1	78.34	Vibrio tarriae
WP_000106056.1	78.34	Gammaproteobacteria	SGI1
QAX89172.1	78.34	Proteus mirabilis
WP_148519084.1	78.23	Vibrio cholerae
WP_048348989.1	78.34	Salmonella enterica
EIQ8912579.1	78.34	Salmonella enterica
MBE4230947.1	78.12	Vibrio parahaemolyticus
WP_001747908.1	78.34	Gammaproteobacteria
WP_080165028.1	78.23	Enterobacteriaceae
WP_104836849.1	78.23	Morganellaceae
EBW5065518.1	78.34	Salmonella enterica subsp. enterica serovar Typhimurium
EBC3497677.1	78.34	Salmonella enterica
EJL6704739.1	78.23	Vibrio cholerae
EBG2029043.1	78.34	Salmonella enterica
HBL4111839.1	78.23	Salmonella enterica subsp. enterica serovar Derby
EDE2917208.1	78.23	Salmonella enterica subsp. enterica serovar Typhimurium
EHF7008878.1	78.23	Salmonella enterica
EIT8855184.1	78.23	Salmonella enterica subsp. enterica serovar Typhimurium
WP_148513241.1	78.23	Vibrio cholerae
EBX0203665.1	78.23	Salmonella enterica subsp. enterica serovar Typhimurium
QAX89084.1	78.23	Proteus mirabilis
WP_144390318.1	78.23	Vibrio cholerae
WP_080164351.1	78.23	Enterobacterales
ECM1070730.1	78.23	Salmonella enterica subsp. enterica serovar Virchow
EFU7925627.1	78.23	Salmonella enterica
WP_063691924.1	78.12	Morganellaceae
EBZ1615828.1	78.23	Salmonella enterica subsp. enterica serovar Derby
HAF8355565.1	78.34	Salmonella enterica
EAW8538336.1	78.23	Salmonella enterica
WP_126621835.1	78.12	Pseudomonas aeruginosa
HBC7138589.1	78.23	Proteus mirabilis
ECM6848249.1	78.23	Salmonella enterica subsp. enterica serovar Typhimurium
WP_143475153.1	78.23	Proteus mirabilis
EEJ9745467.1	78.23	Salmonella enterica subsp. enterica serovar Typhimurium
WP_269616175.1	78.23	Proteus mirabilis
WP_185159404.1	78.23	Proteus mirabilis
HBC6255509.1	78.23	Proteus mirabilis
ECM8451096.1	78.9	Salmonella enterica subsp. enterica serovar Agona
EHB1146166.1	78.23	Salmonella enterica subsp. enterica serovar Typhimurium
HAK0278603.1	78.23	Salmonella enterica
EAN0053295.1	78.23	Salmonella enterica
WP_118998217.1	78.23	Salmonella enterica
NCO73392.1	78.45	Shewanella vesiculosa
WP_000106055.1	78.12	Gammaproteobacteria
HAS3165679.1	76.13	Vibrio cholerae
WP_032469632.1	75.81	Vibrio cholerae
WP_148519444.1	76.03	Vibrio cholerae
WP_148536563.1	75.59	Vibrio cholerae
WP_142611189.1	75.59	Vibrio cholerae
WP_148525445.1	75.59	Vibrio cholerae
HCJ7277506.1	75.59	Vibrio cholerae
WP_044127791.1	75.49	Vibrio cholerae
EMQ55816.1	76.06	Vibrio cholerae O1 str. EM-1676A
EJL6524701.1	75.49	Vibrio cholerae
EJL6658959.1	75.49	Vibrio cholerae
WP_055052174.1	75.49	Vibrio
EII2379235.1	75.59	Vibrio cholerae
WP_033929096.1	75.49	Vibrio cholerae
WP_095463405.1	75.38	Vibrio cholerae	IMEVchUSA3
WP_133320124.1	75.27	Vibrio cholerae
GIA20341.1	75.16	Vibrio cholerae
EGQ8391243.1	75.27	Vibrio cholerae
EGR2119980.1	75.49	Vibrio cholerae
WP_209519926.1	75.05	Vibrio cholerae
WP_243739310.1	75.52	Vibrio cholerae
WP_245248861.1	75.3	Vibrio cholerae
HCH7520054.1	79.29	Salmonella enterica subsp. enterica serovar Agama
KFE26032.1	78	Vibrio cholerae
WP_261244794.1	79.7	Proteus mirabilis
WP_219265197.1	73.03	Aeromonas
WP_157162487.1	72.82	Aeromonas veronii
WP_059296336.1	72.71	Aeromonas hydrophila	pAhD4-1
WP_111589940.1	74.11	Aeromonas salmonicida
WP_223939723.1	74.11	Aeromonas caviae
WP_011791307.1	74.51	Gammaproteobacteria
WP_219935026.1	73.14	Aeromonas salmonicida
WP_073536835.1	73.03	Aeromonas	pAsa4c
WP_223936719.1	73.14	Aeromonas caviae
WP_265467136.1	72.92	Aeromonas salmonicida
WP_265431955.1	72.82	Aeromonas salmonicida
WP_073545154.1	72.92	Aeromonas salmonicida
WP_034164937.1	72.22	Edwardsiella	pEP-MS-18-199
EEL6289733.1	83.23	Salmonella enterica subsp. enterica serovar Typhimurium
EBK6378336.1	82.81	Salmonella enterica subsp. enterica serovar Stanley
HAF2964658.1	79.01	Salmonella enterica
EAZ2620921.1	79.06	Salmonella enterica
WP_249554573.1	72.25	Shewanella sp. 8A
EJG1732857.1	66.56	Vibrio parahaemolyticus
EHH1074862.1	66.34	Vibrio parahaemolyticus
EGR2699475.1	65.77	Vibrio parahaemolyticus
WP_069541829.1	66.13	Vibrio harveyi group
WP_119828715.1	72.34	Gammaproteobacteria	pYULZMPS10
WP_046224196.1	65.77	Vibrio
WP_130268214.1	66.17	Vibrio vulnificus
WP_154119416.1	66.45	Vibrio parahaemolyticus
WP_206954644.1	66.02	Vibrio sp. Vb0877
WP_140055112.1	66.45	Vibrio parahaemolyticus
WP_029221947.1	66.34	Vibrio
WP_148109103.1	66.34	Photobacterium damselae
WP_181388097.1	66.02	Vibrio parahaemolyticus
WP_074189586.1	66.34	Vibrio antiquarius
WP_014386723.1	66.34	Vibrionaceae	pAQU1
WP_113847802.1	72.23	Escherichia coli
WP_140110321.1	66.02	Vibrio parahaemolyticus
WP_140277391.1	66.02	Vibrio parahaemolyticus
WP_140326765.1	65.62	Vibrio parahaemolyticus
EIO3215702.1	65.91	Vibrio parahaemolyticus
WP_219588515.1	65.88	Vibrio parahaemolyticus
WP_237283251.1	66.63	Vibrionaceae
TOB01686.1	65.52	Vibrio parahaemolyticus
EJN1457177.1	69.95	Citrobacter freundii
WP_121926690.1	69.84	Enterobacter hormaechei
WP_248990711.1	69.84	Shewanella profunda
EGR4190640.1	69.84	Vibrio cholerae
HCJ6891797.1	65.09	Vibrio cholerae
WP_181388164.1	68.8	Vibrio parahaemolyticus	pVPS129
WP_089204939.1	65.59	Vibrio parahaemolyticus
HAT0822790.1	68.69	Salmonella enterica subsp. enterica
WP_021293642.1	68.59	Gammaproteobacteria
WP_206970973.1	64.87	Vibrio sp. Vb2736
EGQ8541940.1	69.32	Vibrio parahaemolyticus
WP_222134455.1	69.21	Vibrio cholerae
HCH1415126.1	69.21	Vibrio parahaemolyticus
WP_224067490.1	63.61	Vibrio penaeicida
AJP18255.1	66.48	Vibrio parahaemolyticus
EGQ8101600.1	63.5	Vibrio parahaemolyticus
EIC9815902.1	63.39	Vibrio alginolyticus
WP_148536079.1	63.39	Vibrio cholerae
WP_256896236.1	64.63	Vibrio alginolyticus
NVK74585.1	67.45	Oceanospirillaceae bacterium
KXJ48173.1	61.21	Marinobacter sp. Hex_13
WP_172515171.1	61.21	Halomonas meridiana
WP_126841016.1	61.11	Idiomarina tyrosinivorans
WP_068811998.1	61.11	Pseudohongiella nitratireducens
WP_076723579.1	61.11	Pseudomonadales
MBE95261.1	61	Marinobacter sp.
HCJ6855139.1	65.03	Vibrio cholerae
WP_012766332.1	65.03	Gammaproteobacteria	pRA1
WP_023356352.1	64.92	Escherichia coli
WP_178974648.1	60.57	Marinobacter adhaerens
HAS7914662.1	64.92	Vibrio cholerae
WP_234805065.1	64.92	Enterobacteriaceae
HAV1478933.1	64.92	Enterobacter hormaechei subsp. steigerwaltii
HAJ2027963.1	64.92	Escherichia coli
QHU24012.1	64.92	Klebsiella oxytoca
WP_236874015.1	64.92	Citrobacter freundii
WP_058662805.1	64.92	Gammaproteobacteria
WP_060446867.1	64.92	Enterobacterales
ECT8839314.1	64.82	Salmonella enterica subsp. enterica serovar Montevideo
WP_039272401.1	64.92	Enterobacterales
EAP4202206.1	64.82	Salmonella enterica
WP_260990876.1	64.82	Raoultella ornithinolytica
WP_057521206.1	64.82	Gammaproteobacteria
WP_001256493.1	64.82	Gammaproteobacteria
WP_213799358.1	64.82	Klebsiella oxytoca
WP_079778881.1	64.82	Salmonella enterica
WP_185846504.1	64.82	Enterobacter cloacae
EBB0747440.1	64.71	Salmonella enterica
MBK4279235.1	64.71	Enterobacter hormaechei
EAS8591597.1	64.71	Salmonella enterica
MAG53708.1	61.53	Halomonas sp.
WP_035235294.1	61.32	Alcanivorax nanhaiticus	Distant ACL plamid
WP_232902095.1	61.41	Marinobacter sp. G11
WP_160188519.1	63.94	Escherichia coli
WP_255785243.1	63.84	Escherichia coli
EAB9607497.1	63.84	Salmonella enterica subsp. enterica
EFB1672113.1	64.08	Escherichia coli
KGD61704.1	61.85	Alcanivorax nanhaiticus

### Sheet: TraN clusters
Cluster	Length (aa)	Identity (%)	Protein accession number	MGE name
pVCR94	936	99.47	WP_123072387.1	pVCR94
1	935	99.57	WP_001447718.1
2	932	99.89	WP_024126922.1
3	936	99.36	EGR1101006.1
4	935	99.47	QIC17990.1
5	935	99.47	EBN4482941.1
6	931	100	WP_001256484.1
7	935	99.47	BBV27888.1
8	948	99.58	TPP69673.1
9	935	99.47	TQC63246.1
10	931	99.89	WP_212505473.1
11	932	99.79	WP_072503043.1
12	935	99.47	EEB0183959.1
13	935	99.47	MBJ6937191.1
14	936	99.36	WP_081368660.1
15	961	100	WP_262410270.1
16	935	99.47	HBY7512942.1
17	931	99.89	EIG3902511.1
18	935	99.47	HAZ4821252.1
19	935	99.47	EBJ1439209.1
20	935	99.47	TKE02187.1
21	935	99.47	OXT21190.1
22	935	99.47	UAE31607.1
23	966	100	WP_238054753.1
24	935	99.47	WP_234430099.1
25	931	99.89	WP_212697481.1
26	935	99.47	WP_172689960.1
27	931	99.89	HBU6365286.1
28	934	99.57	HAT4993078.1
29	931	99.89	WP_214280119.1
30	931	99.89	WP_248948181.1
31	935	99.47	TXM50227.1
32	935	99.47	WP_119173449.1
33	931	99.89	WP_199882234.1
34	931	99.89	WP_239407371.1
35	931	99.89	WP_265095093.1
36	931	99.89	WP_222708743.1
37	935	99.47	AXR54284.1
38	957	100	WP_223854609.1
39	935	99.47	ASC19903.1
40	935	99.47	EBA4991027.1
41	931	99.89	WP_198422158.1
42	944	100	WP_219914401.1
43	931	99.89	WP_065803448.1
44	931	99.89	WP_249537793.1
45	935	99.47	PTN59331.1
46	935	99.47	EAY0677121.1
47	931	99.89	HCB1770512.1
48	931	99.89	HBY8787758.1
49	931	99.89	WP_265092631.1
50	936	99.04	EGR3956559.1
51	935	99.47	EBH9483944.1
52	932	99.46	ODQ02181.1
53	935	99.36	EBH9552933.1
54	931	99.89	WP_236849180.1
55	935	99.25	EEQ6159616.1
56	931	99.89	EHT9476129.1
57	931	99.89	EHZ5693891.1
58	936	99.36	WP_213060692.1
59	931	99.89	HBN2567577.1
60	940	98.94	PAZ87989.1
61	931	99.68	EHO9407252.1
62	932	99.57	EFJ8999887.1
63	935	99.14	WP_077918294.1
64	936	99.04	PLC98079.1
65	931	99.57	WP_020833629.1
66	935	99.04	EFT8565882.1
67	935	99.04	EEG2390479.1
68	932	99.25	WP_001256487.1
69	935	99.04	EDC9248123.1
70	936	98.82	WP_001909286.1
71	932	99.25	WP_001256483.1
72	932	99.46	WP_202820950.1
73	936	98.82	WP_088212673.1
74	935	99.04	ECF6909831.1
75	935	98.93	EDD0269082.1
76	932	99.14	WP_001256485.1
77	935	99.04	MBZ3821727.1
78	935	99.04	EDT9082450.1
79	931	99.46	EHR2816329.1
80	936	98.82	EAX1870521.1
81	932	99.25	WP_219929108.1
82	932	99.14	WP_239823007.1
83	936	98.72	HAT3756725.1
84	935	99.04	EBX9258185.1
85	931	99.46	UAI30532.1
86	932	99.14	EIV5521977.1
87	936	98.72	RXW27998.1
88	932	99.14	WP_065875832.1
89	935	99.04	ECB8123731.1
90	932	99.14	WP_205734036.1
91	932	99.14	HBC3702630.1
92	936	98.72	ORP27351.1
93	932	99.14	WP_036944422.1
94	936	98.72	POY67210.1
95	932	99.14	WP_255346642.1
96	932	99.14	WP_232658890.1
97	932	99.14	WP_204260578.1
98	944	98.62	STS99846.1
99	932	99.14	EIT0590879.1
100	936	98.72	WP_080739811.1
101	932	99.14	WP_206737113.1
102	936	98.72	HBT2451907.1
103	935	99.04	EBY6544254.1
104	931	99.46	EHT1829137.1
105	932	99.14	HCE8722774.1
106	932	99.14	WP_040110399.1
107	936	98.72	MBV6957768.1
108	931	99.36	WP_217277070.1
109	935	98.93	NRN29260.1
110	936	98.61	EGN4616299.1
111	927	99.24	HBS2642695.1
112	938	97.76	EGQ7672306.1
113	935	98.29	WP_242647540.1
114	938	97.76	CBJ92902.1	XNC1_p
115	934	98.18	WP_268978173.1
116	934	98.18	WP_041573978.1
117	931	99.14	EDS3450804.1
118	933	98.5	WP_036813139.1
119	931	98.71	UMW90086.1
120	925	99.24	EEW08329.1
121	938	97.44	WP_022635549.1
122	934	97.86	WP_071681742.1
123	924	99.35	WP_075810739.1
124	926	99.35	EEZ6594781.1
125	934	97.97	WP_132354425.1
126	938	97.33	EBO0058384.1
127	934	97.75	WP_210146627.1
128	924	99.13	EDN4696955.1
129	923	99.02	ECT7367352.1
130	932	97.85	WP_001337753.1
131	934	97.64	MBA0018546.1
132	930	98.06	WP_041979266.1
133	913	99.56	WP_070122681.1
134	911	100	EDK4325250.1
135	913	99.56	KOP02315.1
136	910	99.56	WP_053444697.1
137	910	99.45	KOO93799.1
138	902	99.56	EIE8233476.1
139	906	99.12	EBX8844627.1
140	900	100	WP_252427218.1
141	892	99.55	EBY2091702.1
142	892	99.22	HBN5562256.1
143	891	98.88	EDR6928659.1
144	937	94.34	ECU8224398.1	pEI-2234-3
145	933	94.75	WP_210635768.1
146	878	99.66	EFD9165294.1
147	875	100	EDB4732667.1
148	871	99.54	EHB6389461.1
149	938	92	BBV14639.1
150	938	92.54	BBM27928.1
151	934	92.93	WP_232070532.1
152	857	100	HBQ7737051.1
153	859	99.53	EEV0045481.1
154	860	98.84	EED8279311.1
155	854	99.53	EIP1840941.1
156	848	99.88	AKN19331.1
157	850	99.29	WP_217320976.1
158	848	99.17	PCR27240.1
159	846	99.53	HBW2980464.1
160	934	91.97	WP_263212272.1
161	934	91.86	HBC3491241.1
162	934	90.58	WP_047683341.1
163	938	91.15	QQK62643.1
164	934	91.54	WP_240200052.1
165	846	98.82	HBW9371764.1
166	842	99.29	HBS3965946.1
167	836	100	WP_267695130.1
168	838	99.28	WP_059065919.1
169	842	98.81	HBY9515079.1
170	839	99.17	WP_222859384.1
171	837	99.52	EGK1921763.1
172	859	97.32	WP_223195243.1
173	835	99.52	EFI5654928.1
174	822	100	EHM5282863.1
175	823	99.51	EGZ2013599.1
176	811	99.26	WP_220427803.1
177	807	99.63	EJF3119902.1
178	798	99.5	EBS8341855.1
179	795	99.25	WP_205715234.1
180	799	99	WP_205601977.1
WP_232902095.1	954	100	WP_232902095.1	ACL plasmid
NVK74585.1	947	100	NVK74585.1	ACL plasmid
KXJ48173.1	943	100	KXJ48173.1
1	943	97.99	WP_172515171.1	SGI1-like, trmE
2	943	98.2	WP_126841016.1
3	943	97.88	WP_068811998.1
4	943	97.99	WP_076723579.1
5	943	97.35	MBE95261.1
6	943	97.45	WP_178974648.1
7	941	94.47	MAG53708.1
8	941	94.69	WP_035235294.1	Distant ACL plamid
9	920	95.11	KGD61704.1
pBML2537	934	95.5	WP_164457058.1	pBML2537
1	934	95.29	WP_161647213.1
2	934	95.5	HBD2603709.1
3	936	100	EIV9519550.1
GIVchO27-1	929	92.36	WP_046127294.1	GIVchO27-1
1	929	92.79	MVC79464.1
2	929	92.68	EGR2393491.1
3	929	92.79	EJP6368893.1
4	929	92.79	HAS3626735.1
5	929	92.36	WP_114735644.1
6	929	92.36	EDB4280279.1
7	929	93	WP_069140160.1
8	929	92.68	WP_144202257.1
9	929	92.36	WP_096002399.1
10	932	100	WP_193266888.1
11	929	92.25	EGQ7881188.1
12	929	92.14	EGK4183327.1
13	928	90.62	WP_053037591.1
14	929	92.25	WP_008222351.1
15	928	90.62	WP_148504644.1
16	929	92.14	MGT61549.1
17	929	92.14	WP_133038355.1
18	929	92.25	WP_070382525.1
19	929	92.03	WP_267775067.1
20	932	98.07	EIC9639692.1
21	929	92.14	EIS9016760.1
22	929	92.14	WP_164366271.1
23	932	98.07	EAW2441512.1
24	932	97.53	EJB9924530.1
25	932	97.96	EHB4684936.1
26	932	96.35	EFH2868823.1
27	932	97.96	EAT6562149.1
28	932	96.89	EHJ7060421.1
29	932	97.21	ECT7562163.1
30	932	96.03	ANB68050.1
31	932	96.89	WP_175215557.1
32	932	96.03	EGR0596053.1
33	932	97.64	EFN4684970.1
34	932	97.42	MBJ8680199.1
35	931	96.99	WP_234203609.1
36	932	96.89	EAB2330843.1
37	932	95.92	ECA4604889.1
38	932	95.82	WP_089643911.1
39	931	94.74	HAS5579295.1
40	931	95.06	WP_148497985.1
41	928	95.37	WP_161452118.1
pEP-MS-18-199	932	100	WP_034164937.1	pEP-MS-18-199
WP_214053512.1	931	100	WP_214053512.1	ACL plasmid
pHDA2C.2	930	98.82	WP_100103809.1	pHDA2C.2
1	930	100	WP_100097177.1
pAQU1	926	93.52	WP_014386723.1	pAQU1, p345-185, pVPSD2016-2, pVAS19, pVAS114, pVPS43, pVPS62, pC1579, pVPSD2016-2
1	926	93.41	EJG1732857.1
2	926	93.52	EHH1074862.1
3	926	99.46	EGR2699475.1
4	926	99.57	WP_069541829.1
5	926	99.46	WP_046224196.1	pVal1, p_2743
6	926	93.52	WP_130268214.1
7	926	93.52	WP_154119416.1
8	926	99.46	WP_206954644.1
9	926	93.52	WP_140055112.1
10	926	93.09	WP_029221947.1
11	926	93.41	WP_148109103.1	pPHDD_OG2
12	926	99.35	WP_181388097.1	pVPS91
13	926	93.63	WP_074189586.1
14	926	99.46	WP_140110321.1
15	926	99.35	WP_140277391.1
16	926	99.89	WP_140326765.1
17	926	99.35	EIO3215702.1
18	930	100	WP_219588515.1
19	919	93.47	WP_237283251.1	pAQU1, pAQU2, pVPH1
20	926	100	TOB01686.1
21	926	95.9	HCJ6891797.1
22	926	94.38	WP_089204939.1
23	926	94.82	WP_206970973.1
24	903	93.24	AJP18255.1	pVPH1
25	930	93.66	WP_256896236.1
EGR4451686.1	927	100	EGR4451686.1	SGI1-like, dusA
1	836	93.54	EIE8098182.1
pAsa4c	924	95.13	WP_073536835.1	pAsa4c
1	926	100	WP_219265197.1
2	926	99.57	WP_157162487.1
3	926	99.46	WP_059296336.1	pAhD4-1
4	924	90.26	WP_111589940.1
5	924	95.13	WP_219935026.1
6	924	95.13	WP_223936719.1
7	924	95.02	WP_265467136.1
8	924	94.91	WP_265431955.1
9	924	95.13	WP_073545154.1
WP_223939723.1	924	100	WP_223939723.1	ACL plasmid
pRA1	912	99.78	WP_012766332.1	pRA1
0	916	99.78	HCJ6855139.1
2	912	99.67	WP_023356352.1
3	912	99.67	HAS7914662.1
4	916	99.89	WP_234805065.1
5	912	99.78	HAV1478933.1
6	912	99.56	HAJ2027963.1
7	920	100	QHU24012.1
8	916	100	WP_236874015.1
9	912	100	WP_058662805.1
10	912	99.89	WP_060446867.1
11	912	99.78	ECT8839314.1
12	912	99.89	WP_039272401.1
13	912	99.67	EAP4202206.1
14	912	99.89	WP_260990876.1
15	912	99.78	WP_057521206.1
16	912	99.78	WP_001256493.1
17	912	99.78	WP_213799358.1
18	912	99.78	WP_079778881.1
19	912	99.78	WP_185846504.1
20	912	99.67	EBB0747440.1
21	912	99.78	MBK4279235.1
22	912	99.67	EAS8591597.1
23	912	96.05	WP_160188519.1
24	912	95.94	WP_255785243.1
25	912	95.83	EAB9607497.1
26	913	93.76	EFB1672113.1
SGI1	919	98.04	WP_000106056.1	SGI1
1	919	100	WP_208128787.1
2	919	99.46	WP_161706366.1
3	919	99.56	WP_046821263.1
4	919	97.82	EHL3802639.1
5	919	99.67	WP_258427538.1
6	919	99.13	WP_259591042.1
7	919	98.15	EGQ8203893.1
8	919	99.24	WP_257325165.1
9	919	98.04	WP_154113085.1
10	919	98.48	EGR4091218.1
11	919	98.04	WP_207570809.1
12	919	98.15	WP_159408299.1
13	919	98.48	WP_113604269.1
14	916	98.03	QAX89172.1
15	919	98.04	WP_148519084.1
16	919	97.93	WP_048348989.1
17	919	97.82	EIQ8912579.1
18	919	98.37	MBE4230947.1
19	919	97.93	WP_001747908.1
20	919	98.04	WP_080165028.1
21	919	98.04	WP_104836849.1
22	919	97.93	EBW5065518.1
23	919	97.93	EBC3497677.1
24	919	98.37	EJL6704739.1
25	919	97.93	EBG2029043.1
26	919	97.82	HBL4111839.1
27	919	97.93	EDE2917208.1
28	919	97.93	EHF7008878.1
29	919	97.93	EIT8855184.1
30	919	97.93	WP_148513241.1
31	919	97.93	EBX0203665.1
32	916	97.93	QAX89084.1
33	919	98.04	WP_144390318.1
34	919	97.93	WP_080164351.1
35	919	97.82	ECM1070730.1
36	919	97.93	EFU7925627.1
37	919	98.04	WP_063691924.1
38	919	97.82	EBZ1615828.1
39	919	98.04	HAF8355565.1
40	919	97.93	EAW8538336.1
41	919	97.93	WP_126621835.1
42	919	97.93	HBC7138589.1
43	919	97.93	ECM6848249.1
44	919	98.04	WP_143475153.1
45	919	97.93	EEJ9745467.1
46	919	97.82	WP_269616175.1
47	919	97.93	WP_185159404.1
48	919	97.93	HBC6255509.1
49	904	97.9	ECM8451096.1
50	919	97.93	EHB1146166.1
51	919	97.93	HAK0278603.1
52	919	97.82	EAN0053295.1
53	919	97.82	WP_118998217.1
54	919	99.13	NCO73392.1
55	919	98.15	WP_000106055.1
56	872	98.17	HCH7520054.1
57	859	97.44	WP_261244794.1
58	919	94.12	WP_011791307.1
59	808	98.14	EEL6289733.1
60	810	98.02	EBK6378336.1
61	827	98.07	HAF2964658.1
62	825	98.18	EAZ2620921.1
IMEVchUSA3	918	97.49	WP_095463405.1	IMEVchUSA3
1	918	97.71	HAS3165679.1
2	919	100	WP_032469632.1
3	918	97.6	WP_148519444.1
4	918	99.35	WP_148536563.1
5	918	99.24	WP_142611189.1
6	918	97.93	WP_148525445.1
7	918	97.28	HCJ7277506.1
8	918	97.82	WP_044127791.1
9	912	100	EMQ55816.1
10	918	97.6	EJL6524701.1
11	918	97.6	EJL6658959.1
12	918	97.71	WP_055052174.1
13	918	96.84	EII2379235.1
14	918	97.71	WP_033929096.1
15	918	97.49	WP_133320124.1
16	918	97.39	GIA20341.1
17	918	97.49	EGQ8391243.1
18	918	97.49	EGR2119980.1
19	918	97.28	WP_209519926.1
20	911	97.48	WP_243739310.1
21	911	97.26	WP_245248861.1
22	863	98.38	KFE26032.1
WP_224067490.1	916	100	WP_224067490.1	SGI1-like, dusA
1	916	99.56	EGQ8101600.1
2	916	99.56	EIC9815902.1
3	916	99.45	WP_148536079.1
pYULZMPS10	914	99.67	WP_119828715.1	pYULZMPS10
1	914	100	WP_249554573.1
2	914	99.89	WP_113847802.1
3	913	94.74	EJN1457177.1
4	913	94.52	WP_121926690.1
5	913	94.63	WP_248990711.1
6	913	94.52	EGR4190640.1
7	913	92.66	WP_181388164.1	pVPS129
8	913	92.55	HAT0822790.1
9	913	92.44	WP_021293642.1
10	913	94.3	EGQ8541940.1
11	912	94.3	WP_222134455.1
12	913	94.19	HCH1415126.1
